# Synergistic control of axon regeneration and functional recovery by *let-7* miRNA and Insulin signalling (IIs) pathways

**DOI:** 10.1101/2024.08.03.606500

**Authors:** Sruthy Ravivarma, Sibaram Behera, Dipanjan Roy, Anindya Ghosh-Roy

## Abstract

The capability of neurons to regenerate after injury becomes poor in adulthood. Previous studies indicated that loss of either *let-7* miRNA or components of Insulin signalling (IIs) can overcome the age-related decline in axon regeneration in *C. elegans*. In this study, we wanted to understand the relationship between these two pathways in axon regeneration. We found that the simultaneous removal of *let-7* and the gene for insulin receptor *daf-2* synergistically increased the functional recovery involving posterior touch sensation following axotomy of PLM neuron in adulthood. Conversely, the loss of *let-7* could bypass the regeneration block due to the loss of DAF-16, a transcriptional target of DAF-2. Similarly, the loss of *daf-2* could bypass the requirement of LIN-41, a transcriptional co-factor of the *let-7* pathway. Our analysis revealed that these two pathways synergistically control targeting of the regenerating axon to the ventral nerve cord, which leads to functional recovery. The computational analysis of the gene expression data revealed a large number of genes, their interacting modules, and hub genes under *let-7* and *IIs* pathway are exclusive in nature. Our study highlights a potential to promote neurite regeneration by harnessing the independent gene expression program involving the *let-7* and Insulin signalling pathways.
