## Supplementary material for "Synergistic control of axon regeneration and functional recovery by *let-7* miRNA and Insulin signalling (IIs) pathways": Table S1

### Sheet: let-7
Table S1: Gene modules identified by MCODE analysis in the cytoscape platform for let-7 dataset
Parameters:
Network Scoring:
Include Loops: false Degree Cutoff: 2
Cluster Finding:
Node Score Cutoff: 0.2 Haircut: true Fluff: false K-Core: 2 Max. Depth from Seed: 100
Cluster/Module	Score (Density*#Nodes)	Nodes	Edges	Node IDs
1	99.714	113	5584	B0024.11.1, T19A6.2a.1, C25A1.10a.2, T26G10.1.1, ZK792.5.1, M28.5.1, Y23H5B.6a.1, T04A8.6.1, K04C2.2.2, C42D4.8.1, Y48B6A.1.1, Y48C3A.7.1, C03D6.8.1, C24H12.4a.1, T20B12.3.1, K05C4.5.1, K07C5.4.1, R13A5.12.1, ZC376.5.1, Y54E10BR.4.1, ZK430.1.1, ZK686.2.1, T25G3.3.1, Y105E8B.3.1, C14A4.4a.1, Y39A1A.14.1, F36A2.2.1, F58E10.3a.5, C27F2.4.1, Y54H5A.2.1, T02H6.1a.1, C06E1.10.1, Y53C12B.1.1, E02H1.1.2,…
2	25.22	42	517	Y63D3A.9a.1, C39E9.14a.2, C25A1.6.1, Y82E9BR.20.2, C41G7.5a.1, F07C4.10.1, R13F6.4e.1, F54F2.6.1, F58G11.3a.1, T07A9.14.1, C32E8.2a.2, C48E7.2.1, F13G3.11.1, T07C4.2.1, C03G6.12a.1, Y47G6A.9.1, C15C6.3.1, Y39A1A.6.1, R12B2.6.1, C15H11.8.2, Y57A10A.10.1, T10H4.3.1, Y34D9A.1.1, F33A8.4.1, K12D9.7.1, Y38E10A.18.1, R148.1a.1, E03H4.6.1, F56B3.4a.2, F58D12.3.1, Y32F6B.3.1, Y71F9AM.4a.1, C09D1.2.1, Y45…
3	16.219	74	592	Y54G9A.3a.2, F11A3.1.2, Y105E8A.23b.1, F58F9.7.3, C41A3.1a.1, C43E11.4.1, F08A8.1a.1, F32D8.6.1, CD4.3.1, F08A8.2.1, R05G6.5.1, Y38F2AL.4.2, ZK593.1a.1, T25G12.5.1, R151.2d.2, B0272.4.1, F01G10.2.1, F59F4.1.1, T08B2.8.1, K06C4.3.1, Y71F9B.9a.1, F07B7.3.1, F21D5.8.1, C25A1.13.1, F43H9.1a.1, C36A4.9a.2, Y48A6B.9a.1, C14A4.14.1, T08B2.7a.1, F17E9.13.1, T05G5.6.2, E02H1.6.1, F58G1.8.1, F07B7.10.1, T0…
4	15.867	16	119	Y34F4.1b.1, C05E11.4.1, F09B12.3.1, Y53F4B.32.1, F55E10.6.2, Y105C5B.15a.1, D1086.3.1, D1053.1.1, K10C2.1.1, T28F3.8.1, F56F10.1.1, F54D5.4.1, C12C8.2a.1, F01D5.3.1, B0218.6a.1, K09C4.5.1
5	14.93	158	1172	K07A1.8.2, D1054.8.1, Y63D3A.5.1, C32E8.10c.1, T12D8.7.2, Y57E12AL.6.2, W10D5.2.2, F01G10.5.1, H20J04.1.1, R09A8.3.2, M03D4.1d.2, ZC8.1.1, T05C12.6a.1, F59E10.3.1, F13B9.1a.1, D2030.3.2, Y71H2AM.4.1, F28E10.4.1, R105.1.1, Y71H2AM.5.2, C15F1.4.1, T09A5.5.1, F54D5.8.2, W02D7.7.1, C05B5.2.1, F01F1.8a.1, ZC410.2.1, F57H12.1.1, C44E4.4.1, F15D3.4.1, K03B4.3b.3, K10D3.3.1, Y37A1B.2b.1, ZK856.1.1, C39F7…
6	12.701	78	489	K09H11.1.1, K08D12.3a.1, F27D4.2a.1, Y53F4B.33.1, Y97E10AR.5.1, D2024.7.1, K08F4.7.1, F57B9.6a.2, F56D1.5.1, F49C12.9.1, R03G5.5a.1, K06C4.13.1, C05C10.3.1, R107.7.2, F07B7.11.1, C47D12.6a.1, F54C9.6a.1, F25C8.4.1, C50F4.5.1, H02I12.7.1, F36A4.7.2, F17E9.9.1, R03D7.6a.1, R13D7.7.1, F37B1.1.1, K06C4.4.1, F35H10.11.1, C02D5.3.2, T03D8.6b.1, F11G11.2.1, F35H10.1.1, C55B7.4a.1, F08G2.2.1, C17C3.12c.1…
7	12.246	58	349	ZC168.1.1, F07H5.9a.1, F01G4.1.1, T28A8.2.1, F10C2.6.1, Y57G11C.15a.1, K07H8.10.2, F46B6.6a.1, F13A2.5a.1, ZK524.3a.1, C17G10.1.1, F57C9.1b.1, E01G6.2.1, C33H5.1.1, T24D8.6.1, R74.1.1, H38K22.1.1, F57C2.1.1, F42C5.10.1, Y60A3A.13a.1, Y54E2A.11a.1, F21D5.7.1, T26E3.7.1, T07D4.3.1, Y48C3A.10.1, W05B10.5a.1, E02H4.3e.1, F55C5.5.1, F25H8.1a.1, D2021.1a.1, C53D5.6.1, Y48G9A.3.1, T20D4.1.1, F54A5.2a.1,…
8	9.6	11	48	F25E5.3.1, R03H10.4.1, F56C3.8.1, M7.10.1, F02E11.5.1, C16C8.19.1, W02D7.10.1, C39E9.5.1, F25E5.7.1, K03D3.5.1, F35D11.7.1
9	9.481	82	384	Y57A10A.11.1, C09G5.3.1, T01B7.3.1, F43D9.2.1, K07C5.1.1, T04A8.5.1, T01D1.6.1, B0286.3.1, T25G12.4.1, C18A3.6a.1, C03A7.4.1, F54C9.4.1, AC3.3.1, R12E2.7.2, C37H5.1c.1, F11H8.4b.1, C35B8.1.1, H10E21.4.1, R12E2.15.1, Y38C1BA.3.1, ZK180.5a.1, ZK1010.7.1, C10H11.9.1, F35C8.6.1, Y22D7AL.5a.1, C34E10.4b.1, Y49F6B.10.1, F35H10.10.1, F58B6.3b.1, Y105E8A.26a.1, F10C5.1.1, K02A4.2.3, C03A7.8.1, Y71H9A.3.1…
10	8	74	292	F25G6.6.1, F18H3.5b.1, T15H9.7a.1, K03H1.7.1, ZK829.4.1, F43G9.9.2, C18C4.2.1, B0218.2.1, Y56A3A.19.1, F21G4.2.1, F25B4.6.1, C34C12.8.1, F54A3.6a.1, C15H11.7.1, C38C3.5.1, Y49E10.1.1, F21D5.6.1, C01G10.8.1, C47E8.5.3, Y41C4A.2.1, Y39B6A.40a.1, Y54E10BL.4.1, C01G8.4.1, F55G1.4.2, R06A4.4c.1, Y38A8.2.1, W10G11.5.1, Y49E10.19.1, C25G4.3a.1, R09E12.3.1, Y55F3BR.1.1, C07D10.2b.2, C45B2.5.1, F59A2.1b.3…
11	7	7	21	Y75B8A.3.1, T28C12.4a.1, F55F3.2b.1, ZC376.3.1, F15A8.6b.1, ZC376.2b.1, R12A1.4.1
12	7	7	21	F29F11.4.1, K04A8.4a.1, ZK1251.8a.1, B0334.2a.1, F46A9.3a.1, R04F11.4b.1, F36A2.4.2
13	6.622	75	245	C06G4.5.1, T04A8.7a.1, Y4C6B.6.1, T05C12.7.1, W02F12.2.1, M176.6a.1, D2089.4a.1, C05D11.4.1, F28F8.3.2, K01A12.3.1, C29F9.7.1, F09E10.3.1, ZK829.1.1, ZK938.5.1, T02E1.5b.1, ZK742.4.1, R06A10.2a.1, F33D4.4.1, Y71H2B.7.2, Y50D4B.6.1, B0303.7a.1, F53H8.4.1, F58A3.2c.1, F19F10.9.1, F54F2.1.1, R05D3.8.1, K07A3.1a.2, C54D2.4a.1, C07A12.4a.1, T28D9.2a.1, T02E9.3.1, R05D8.8.1, C33C12.3a.1, ZK669.4.1, T21…
14	5.833	13	35	W03A3.2.1, T04H1.4b.2, Y47D3A.4.1, C43E11.10.1, C47D12.8.1, F29D11.2.1, Y39A1A.23a.1, F53A3.2.1, M04F3.1.2, W02D9.1a.2, F09E8.3a.1, ZC302.1.2, Y55B1AL.3a.1
15	5.6	21	56	C04F12.1.1, C33G3.3.1, C42D4.3.1, F20D12.1a.1, F26A3.8a.1, C03A7.14.2, F53F1.5.2, F35B3.4.1, T25E4.1.1, K12B6.1.1, W08E12.3.1, W04D2.1a.1, ZK617.1b.1, C18E3.7c.3, T08B1.2c.1, C23F12.1a.1, D2030.6.1, F28H1.2.1, K08H10.7.1, T07D3.7a.1, R09A1.1a.1
16	5.6	6	14	Y73F8A.8.1, Y105C5A.4.1, Y73F8A.9.1, Y105C5A.5.1, Y105C5A.3.1, Y105C5A.6.1
17	5.064	48	119	F56C9.7.1, F36F2.6.1, K09A9.5.1, ZK370.8.1, F28H6.3.1, F35C5.5a.1, C25G6.2.1, C47G2.3.1, T20G5.6.2, C03G5.1.1, T11G6.8a.1, F49C12.13.1, Y48G1C.9.3, T04G9.5.1, Y34B4A.9.1, K10G9.1.1, Y24D9A.1a.2, R10H10.3.1, F07A5.3.1, Y38F2AR.2.1, C16A3.10.2, ZK1320.3.2, K08E7.1.2, K02G10.8b.1, C18E3.5.1, T08A9.7.1, Y38F2AL.3a.1, C06A8.1a.2, F21F8.3.2, F13D2.1b.1, Y43C5A.2.1, F57F5.1.1, F19C7.1.1, Y39E4B.4.1, F13…
18	5	5	10	C28C12.2.1, AH6.5.1, T22D1.5.1, C37C3.9.1, C07G2.1a.1
19	5	5	10	T19C9.8.1, H43E16.1a.1, Y54G2A.37.1, C06H5.2.1, F09F7.6.1
20	5	5	10	F47B8.7.1, Y102A5C.29.1, K12B6.5.1, T10D4.5.1, T05B11.2.1
21	4.6	11	23	W05B2.6.1, T11F9.9.1, T10E10.5.1, C50B6.4.1, F15H10.2.1, W05B2.1.1, C09G5.5.1, B0222.7.1, F57B1.4.3, B0222.8.1, F55C10.3.1
22	4.444	10	20	Y39E4B.1.1, T27E9.7.1, Y51H7C.7.1, F55D10.2.1, C26E6.6.1, M106.4b.1, C14A4.1.1, C04G2.6.2, T28D6.6a.1, Y73B6BL.3.1
23	4.351	58	124	Y75B8A.4.1, ZK1128.5.1, T13H5.7.1, C52E4.1.1, ZK1127.3.1, ZK637.7b.1, C03B8.4.1, C34B2.10.1, F26H11.2a.1, F32A5.6.1, ZK662.4.2, C09F9.3f.1, W07E11.1b.1, Y113G7B.23c.1, B0035.5.1, T02D1.5.1, F08B12.2.1, C49C8.5.2, F54D11.2.3, M153.1.1, ZC239.7.1, C54D1.2.1, C17G10.5.2, B0496.7.1, Y54G2A.14.2, T07C12.7.1, F21F8.4.2, F54D5.3.1, F48E8.4.1, C28H8.9a.1, F35C5.8.1, C01H6.7a.3, K04D7.2a.1, F41C3.4.1, F35…
24	4.333	7	13	C09G5.4.1, B0222.6.1, F15H10.1.1, W05B2.5.1, F57B1.3.1, T06E4.4.1, T07H6.3.1
25	4.286	29	60	R05H10.1.1, K07E3.3.1, F44F4.4.1, C24G6.7.1, C16E9.2a.1, R06B10.3.1, B0365.6.3, ZK678.1.2, F44B9.6.1, T06G6.3a.1, T21H3.1a.1, C56A3.1.1, C49A9.9a.3, F27C8.4a.2, F26H9.5.1, H06I04.1a.1, C32E8.8.1, T05G5.5d.1, C54D1.5.1, F25B5.6b.1, T18H9.1b.1, Y54G2A.6a.1, F02D8.2.1, B0379.1a.1, ZC168.5.1, F49E10.5a.1, C32H11.10.1, B0454.1.1, F42C5.7.1
26	4.16	26	52	F48A11.5a.1, B0240.4.1, R03C1.1b.1, R08D7.7.2, ZK783.2.1, Y105E8B.5.1, C34F11.3d.1, C05C8.7.4, C01G12.6.1, F25D7.1.1, ZK328.5b.1, C28C12.5.1, T06E4.9.1, D2096.6.1, W02A2.3a.1, T23H2.1.1, H40L08.1.1, H06H21.6.1, R119.4.1, F29B9.6.2, Y43F4B.5a.1, Y41D4B.19b.1, C03A7.7.1, T19B4.3.1, R151.6.1, R53.2.2
27	4.085	48	96	F39G3.7.1, ZK652.3.1, Y19D10A.16.1, K01A2.10a.1, ZC190.1.1, T28A8.7.1, T07G12.1a.1, C14F5.3b.1, B0025.1a.1, JC8.8.1, R53.7b.1, Y46G5A.12.1, K07E8.3.3, F10G8.7.2, Y39B6A.35.1, R12C12.5.1, K08E7.2.4, F55D10.1.3, C16A3.1c.1, F42A8.3.1, R10E12.1b.1, Y69A2AR.7a.1, T27F7.1.2, K07D4.3.1, F57C2.2.1, Y18D10A.25.1, R09B3.4.1, Y65B4A.3.1, F07B10.1a.1, Y43F8B.1d.1, PAR2.3a.2, F44C4.5.1, C11H1.4a.2, H26D21.2.…

### Sheet: IIS
Table S1: Gene modules identified by MCODE ananlysis in the cytoscape platform for IIs dataset
Parameters:
Network Scoring:
Include Loops: false Degree Cutoff: 2
Cluster Finding:
Node Score Cutoff: 0.2 Haircut: true Fluff: false K-Core: 2 Max. Depth from Seed: 100
Cluster/Module	Score (Density*#Nodes)	Nodes	Edges	Node IDs
1	150	258	19275	F45H11.2.1, F54H12.6.1, W04D2.4.1, E02H1.1.2, F55D10.2.1, C25B8.1b.1, Y51H7C.11.1, W01D2.1.3, W09C5.6a.1, K11H12.2.1, F42C5.8a.1, F28B3.10.1, ZK512.4.2, C27A2.2a.1, T08B2.10.2, K02B2.4a.1, F56D2.6a.1, F56F3.5.2, Y94H6A.3.1, F36A2.6.1, F32D8.6.1, ZK20.3.2, E04A4.8.1, Y73B6BL.19.1, Y54F10BM.2.1, C06B8.8.6, F55F8.3.1, Y92H12BR.3a.1, C18A3.3.1, F10B5.1.2, H20J04.4b.2, ZK430.1.1, C09H10.2.1, T20B12.3.…
2	49.269	168	4114	Y18D10A.25.1, Y47A7.1.1, ZK938.3.1, Y48G8AL.6.2, Y53C12B.2.2, Y71F9AM.4a.1, F09E5.7.1, K08E7.6.1, F54D8.2.1, C12D5.3.1, Y75B8A.8.1, R11A8.7f.1, C06H2.1.2, C15C7.2.1, C10C5.1g.1, Y106G6H.2a.2, C41G7.5a.1, R02E12.4.1, R08D7.3.1, W02B12.10.1, ZC132.3.1, B0041.4.1, T23B5.1a.1, T16G1.11.1, Y40B1A.2.1, F57C9.1b.1, ZK353.2.1, C36B1.3.1, C09B8.1a.1, F18H3.3a.1, Y59A8B.14a.1, ZC449.8.1, Y32F6B.3.1, F55A3.…
3	30.308	40	591	C37A5.9.1, F35G12.12.1, D1054.2.2, C03C10.1.1, C30C11.2.1, ZK970.2d.1, F57B9.10a.1, C15H11.7.1, B0205.3.2, C04G2.6.2, F48E8.3.1, C13G3.3c.1, Y66D12A.9.1, Y110A7A.14.2, F49C12.8.1, C36B1.4.2, CD4.6.1, T06D8.8.2, Y18D10A.5.1, F48E8.6.1, ZK20.5.2, K05C4.1.1, C47B2.4.1, T22D1.9.1, C23G10.4b.1, T20F5.2.1, W08G11.4.1, F56H1.4.1, K08D12.1.1, ZK287.5.2, D2045.6.1, K05C4.6b.1, Y38A8.2.1, F56F11.4b.1, K04G…
4	29.509	160	2346	T23B5.4b.1, Y17G9B.5.1, Y57E12AL.6.2, F23C8.4.2, BE0003N10.1.1, M04G12.1a.1, C01F1.1.1, K07A12.3.1, R144.9.1, Y62F5A.1a.1, W01G7.3.2, Y32F6B.2.1, F53G2.7.1, F18E9.1.1, R186.3.1, T27E9.1a.1, W06D4.6.1, B0547.1.1, T12D8.7.2, B0336.13.1, Y97E10AR.5.1, F18E2.2.1, C14A4.10.1, F52A8.2a.1, F52B5.3.1, Y111B2A.13.1, ZK418.4.1, C09G5.1.1, F02E8.1.3, W01A8.4.1, C05C8.1a.1, C47E12.4c.3, ZK524.3a.1, F23F1.8a.…
5	26.639	120	1585	R10E11.8.1, Y37D8A.14.1, F22B5.9.1, Y65B4BR.3.1, C09F5.3.1, Y37E11AM.1a.1, F26D10.3.1, MTCE.23.1, F40F8.1b.1, Y45G12B.1.1, F58B3.5a.1, B0041.8.1, F09E5.9.1, ZK973.10.1, Y63D3A.7.1, C16A3.5.2, ZK673.2.1, F26E4.9.2, T23D8.8.1, Y57G11C.12.1, R09B3.3.1, Y51H1A.3b.1, K04G2.1.2, Y94H6A.8.2, F53G2.4b.1, F36D1.2.1, Y73B6BL.3.1, MTCE.21.1, F52C9.3.1, Y75B12B.2.2, F53F4.10.1, F57B10.8.3, MTCE.25.1, EEED8.5…
6	24.443	254	3092	K08H10.9.1, C32E8.10c.1, F01F1.7.1, T25G12.5.1, ZK1127.6.1, R160.1a.1, F59E10.3.1, K06C4.10.1, Y102A5A.1.1, C35D10.9b.2, F56B6.5d.1, ZK1248.3a.1, Y57A10A.16.1, F54H12.1a.1, Y54H5A.3.1, Y77E11A.13a.1, C14F5.5.1, T27D1.3.1, Y71F9AL.17.1, ZK180.4.1, C37C3.1a.1, T10B11.3.1, F47D12.1c.1, C03G6.19.1, C30A5.10a.1, F44B9.3a.1, F08B6.2.1, Y105E8A.19.1, C34G6.7a.1, Y110A2AR.3a.1, F56E3.3b.1, T04A8.14.1, F1…
7	19.312	129	1236	K07A1.3.1, F59H5.1.1, ZC513.4.1, Y111B2A.17.2, F16B4.8a.1, F08G12.2.1, Y73B6BL.32.1, Y73F8A.27.1, Y105E8B.4.1, F29C4.6.1, W07E6.4.1, K12H4.8.2, T10C6.12.1, C01A2.3.1, F58D5.1a.1, T05A6.2b.1, H13N06.3a.1, H25P06.2b.1, PAR2.1.1, C39B5.6.1, Y47H9C.5a.1, T28F2.2b.1, F54F7.1.1, F20H11.3.1, C27A2.6.1, T10C6.5.1, F49D11.1.2, C32E8.6a.1, F17E9.10.1, Y71G12B.14.1, C56G2.7b.1, F27C1.7b.1, ZK593.7.1, D1081.…
8	19	21	190	C36E8.2.1, ZK637.13.1, Y22D7AR.5.1, W01C9.5b.1, F46C8.7a.1, C18C4.9.1, F52A8.4b.1, R90.5a.1, F56C4.3a.1, Y75B7AL.1a.1, C06E4.7.1, R11H6.3c.1, Y15E3A.2.1, C09H10.8.1, F35B12.8.1, C28F5.2d.1, C29F5.7.1, F21A3.6.1, R13A1.8.1, Y17G7B.6a.1, C52A11.2.1
9	17.547	191	1667	Y51H7C.6a.1, B0273.2.2, C07G2.1a.1, ZC376.6b.1, C44B7.10.2, ZC404.8.2, F55A12.3.1, Y51A2D.7b.2, H02I12.3.1, F56A3.3a.3, C46F11.2a.1, T25E12.5.1, C03D6.4.1, ZK1098.1a.1, D1043.1.1, C37H5.8.1, C09G9.6.1, Y37E3.15a.1, Y17G7B.5a.1, ZK945.2.1, F16D3.7.1, F40H3.4b.2, Y76B12C.7a.1, Y92H12A.4a.1, C28C12.9.2, C53D5.6.1, ZK1127.7.1, F46E10.10a.1, H02I12.1.1, F52E1.1.1, F53B1.7.1, C05C10.5a.1, F53F10.5.2, R…
10	17.183	192	1641	F44F4.2.2, C54D1.6.1, F55A11.7.1, F23B2.4.1, T05D4.1.2, M02B7.3b.1, K06A5.6.2, Y37A1B.2b.1, F23F12.6.2, H04D03.3.1, D2045.2.2, Y17G7B.7.1, F17A9.2.1, F43D9.3a.1, F56A6.2a.1, T06D8.9.2, F32A6.2.1, C04G6.3.1, F49D11.8.1, Y38F1A.10e.1, F11H8.4b.1, R04A9.4.1, F28A10.6.1, F46F11.2.1, F41C3.3.2, C09B8.7a.1, C27A7.4.1, F46E10.1a.1, C03D6.3a.1, B0280.5.1, Y39G10AR.14a.2, T19E10.1b.1, K11E4.4a.1, C35D10.1…
11	16.852	278	2334	K02E10.1.1, Y47D3A.29b.1, M01E5.5a.2, Y56A3A.1a.1, Y75B8A.12.1, K07H8.6c.1, F15D4.8.1, C53B4.5.1, T12A2.8.2, T14F9.1.1, Y53F4B.22a.1, C36A4.9a.2, C10E2.3a.1, F38A5.13.1, T22F3.3a.1, Y47D3A.26b.1, B0280.1a.1, Y77E11A.15.1, Y87G2A.8b.1, F56A8.7a.2, D1086.6.1, Y24F12A.2a.1, F26G5.9.1, D1086.11b.2, Y48G1BL.2a.1, T24F1.1.1, B0035.5.1, C54G7.4.1, Y43F8C.14.1, K02D10.5.1, B0261.2a.1, ZC155.7.1, Y48D7A.2…
12	16.042	97	770	C02F5.7b.3, Y105E8A.20b.1, R12E2.1.1, Y71A12B.4.1, K11B4.1.1, C10E2.2.1, F14H12.3.1, W04G3.5b.1, Y71F9B.4.1, Y55F3AM.13.1, T20H4.3a.2, T10F2.1a.1, T19E7.2a.1, C14B1.3.1, F54E12.1.1, C33H5.12a.1, F02A9.4.1, W02D3.11a.1, D2089.4a.1, K06C4.5.1, R05D3.8.1, T28D9.2a.1, F33H1.3.1, Y52B11A.9.2, Y71G12A.3a.1, T10C6.13.1, F33A8.3.1, Y73B6BL.33a.1, C50C3.6.1, ZC302.2a.1, F45F2.13.1, C08A9.1.1, K10B3.7.2, F…
13	9.584	179	853	F33G12.4.1, T14B4.3.1, ZK792.8.1, T26A5.8.1, C32D5.9.1, F55A11.3.1, T10H9.3.1, K06A1.5.1, C16A3.1c.1, CD4.4.1, F10B5.6.1, F44F4.11.1, T13C2.7.1, ZK1098.4.1, K08B12.5a.2, F54E2.3g.1, R11H6.5.1, F52D2.4.1, F38E1.5.1, T28A8.1c.1, F58G6.1.1, C56C10.12.1, Y32F6A.3.1, F11H8.3.1, R04F11.4b.1, C56C10.3.2, Y47H9C.7.1, T27F7.1.2, C27F2.5.1, F59E12.5b.1, F25D7.1.1, Y55F3AR.3a.1, F41E6.9.1, K11D12.13.1, T24H…
14	9.412	137	640	T01B6.3a.1, C16C10.10.1, T25B9.9.1, D1053.1.1, T14G8.3a.1, F33H1.2.2, R01H2.6.1, C36E6.5.1, C34D1.3.1, T28F3.5a.1, Y24D9A.8a.2, C14F5.3b.1, Y57G11C.3a.1, Y71F9AL.5.1, C35B1.1.1, R01H10.8.1, Y54E5B.4.1, F01F1.12a.1, F28D1.10.2, B0457.1a.1, K12F2.1.1, Y59E9AL.7.1, C38D4.3.1, ZK721.2.1, C09G1.4.1, F21D5.1.1, C06G3.7a.1, F01F1.8a.1, B0280.3.1, B0334.3a.2, M01B12.3.1, W03F8.9b.1, R06C1.3a.1, T20F7.6.1…
15	9.111	10	41	Y47D3B.2a.1, E03D2.1.1, T03D8.3.1, E03D2.2a.1, D1009.4a.1, M01D7.5.1, D2005.2.1, C51E3.7a.1, CC4.2.1, F01D4.4.1
16	8.962	209	932	C55B7.1.1, Y46H3A.2.1, F47D12.7.1, C26E6.9c.1, E02H1.2.1, D1009.3a.1, F20B6.2.1, Y56A3A.20.1, C01G12.8.1, Y111B2A.22a.1, T15H9.7a.1, F28F5.3c.1, ZK1128.7.2, F38E11.1.1, Y43F4B.5a.1, C18E3.6a.2, B0403.4.1, F33H2.2.1, ZK863.6.2, C01G8.3.1, C32E12.2.1, Y71F9AL.10.1, C38C10.3.1, D2005.5.1, Y34D9A.10.1, K06A4.3.1, Y104H12BR.1b.1, F02C12.1.1, F43D9.4.1, Y57E12B.3.1, R06A4.4c.1, T05C3.2.1, C29E4.3a.1, Y…
17	7.075	135	474	C43H6.1.1, C42C1.4a.1, B0035.4.2, Y92H12A.2a.1, K06H7.6.1, Y111B2A.11.2, T07E3.5.1, F59F4.4.1, T01E8.3.1, K12G11.3.1, ZK770.1.1, C34H4.4.1, F46F11.9b.1, T07D3.7a.1, VC5.4.1, C47C12.6.3, T07A9.10.1, R13A1.4c.1, F13E6.5.1, R05G6.8.1, B0379.4b.1, T11B7.4d.1, T08H4.1c.1, ZC8.6.1, K06A1.6e.1, F31B12.1a.1, T28B8.5.1, ZK1055.1.1, T26A5.4.1, Y110A7A.5.1, T26A5.7a.1, Y54G2A.23.1, R07E5.2.1, F41H10.11.2, F…
18	6.756	128	429	D2092.2.1, F42C5.9.2, R05D11.9.1, F32A11.6.1, Y105E8B.5.1, C47B2.6b.1, F16A11.3d.1, T02E1.3b.1, C29E4.10.1, T25G12.4.1, Y71H2AM.20a.1, T06A10.4a.1, F08C6.3.1, R12E2.7.2, F33D4.4.1, B0414.8a.1, Y38C1BA.3.1, F08C6.6.1, F58F6.1.1, B0464.8.1, Y62E10A.5a.1, M195.1.1, B0252.2.2, F39B2.2.1, C05D11.2.1, F53B1.4.1, Y92C3B.3b.2, C23F12.1a.1, F41C3.4.1, Y53H1C.2c.1, Y48E1B.10.1, C48B6.6a.1, B0205.7.1, R107.…
19	6.469	129	414	F53F1.2.1, F32E10.3b.1, T08A9.9.2, F41C6.1.1, F47C10.4.1, F01G4.5.1, F44B9.6.1, F19C7.7.1, C16E9.2a.1, F25B5.6b.1, F30H5.3.1, M6.1b.1, C07D8.6.1, M88.6b.1, Y17G7A.1.1, C09E8.3.1, F26D10.9a.1, W10D5.1.1, W08F4.6.1, Y39G8B.2.1, F08B4.2a.1, Y43F8B.1d.1, R07E3.6.1, T19A5.2b.1, E01G4.6.1, F35C5.6.2, C45B2.7.1, T20D3.8.1, Y39G8B.1a.1, F23H12.4a.1, C02F4.1.2, C49H3.6a.1, B0379.1a.1, Y53F4B.27a.1, C25F6.…
20	6.216	38	115	Y34B4A.8c.1, F53C11.7.1, Y113G7B.24a.1, T10A3.1a.1, Y54G11A.10a.1, F12F6.7.2, R04F11.3.1, F47D12.9a.4, C01G10.8.1, Y39A3CL.2.1, 2RSSE.1b.1, Y53C10A.4.1, T23G11.5a.1, Y53F4B.3.1, C32F10.8a.4, F27D9.1a.1, F01G10.1.2, F35D2.5a.1, F59F5.6.1, Y38C1BA.2b.1, C16A3.10.2, T05H10.2.2, H08M01.2b.1, Y73E7A.9a.1, C09H6.2a.1, F17E5.1a.1, W01C8.6a.1, Y39B6A.38.1, R09E12.3.1, Y54E10BR.5.1, T04C9.1a.1, D2030.9a.2…
21	6.2	11	31	D2013.10.1, C14H10.1.1, T11F9.2b.1, R155.1a.1, T01D3.5.2, F08F1.7.1, Y41D4A.4e.2, T28F3.3.1, Y39E4A.2b.1, C36B1.12c.1, ZC395.3b.1
22	6	6	15	C47E12.3a.1, Y113G7B.16.1, F57B10.1.2, F25D7.2.2, M03F4.7a.2, F47A4.5.1
23	6	6	15	F23H12.8.1, Y94H6A.10.1, F49C12.10.1, R11A5.3.1, F35D11.10.1, F31F7.1a.1
24	6	6	15	Y57G11C.45c.1, C35B1.7.1, M04B2.6.1, B0464.3.1, F09E8.8.1, K02A6.2.1
25	6	6	15	F58E6.11.1, F55A4.3.1, F10E9.1.1, C42C1.7a.1, C33A12.4.2, C18F10.5.1
26	5.6	6	14	F41H10.8.1, F56H11.4a.1, T13F2.1a.1, Y67H2A.8.1, F11E6.5.1, D2024.3.1
27	5.538	14	36	F21C10.10.2, T04C9.4b.1, F15G9.1a.1, F15G9.5.1, R11G1.6b.1, F09E5.17.1, C04F12.8.1, C18E9.9.1, T01H3.2.2, F14B8.5a.3, Y51H1A.2a.1, M03A8.4.1, F13D12.8.1, F19B10.1.2
28	5.2	6	13	F26G1.4.1, ZK938.2.1, F58G1.6.1, ZK643.1a.1, F40F8.8b.1, R06B9.4.1
29	5	5	10	B0336.9d.1, F38E11.9.2, Y48E1B.8.1, C52E4.6a.2, C12D8.1b.1
30	5	5	10	T04F8.8a.1, F23H12.9b.1, F56C9.8.1, F40F4.3.2, F45E4.5b.1
31	5	5	10	F08G12.8.1, EGAP5.1.1, C39D10.5.1, C17F4.6c.1, K07C5.9.1
32	5	9	20	T03G6.2c.1, T04A8.4b.1, T22H9.4.2, F33H2.3.1, C30F12.1.1, Y47G6A.7a.2, Y105C5B.29.1, Y102A11A.2a.1, C45G9.13.1
33	5	5	10	F56D2.5.1, Y58A7A.5.1, C49G7.10a.1, C49G7.5.1, K09D9.1.1
34	4.925	107	261	C09H6.3.1, R12H7.5.1, F02G3.1c.1, K10G9.3b.1, C30H6.6.1, K11D12.10c.1, W09G10.4a.1, C34F11.3d.1, C47E8.7.2, K08H2.1.1, K08H10.4.1, W06B4.3.1, F09B9.2b.1, T19B4.7.1, T21E8.2.1, R13F6.3.1, B0361.5b.1, M01F1.9.1, F57B10.10.1, F16F9.1.2, Y71F9AM.6.1, F18E2.3.1, Y106G6E.5b.1, F46F6.2b.1, D1037.2.1, R07G3.1.1, M60.6.1, ZC449.3b.1, K04G2.3.1, C39E9.11.1, M01A10.3.2, D1037.1.1, F42E11.1a.1, C46C2.1n.2, F…
35	4.8	6	12	Y49E10.11c.1, W09D10.2.1, H06H21.10f.1, F02C9.3.1, F36H2.1a.1, F11A10.4b.1
36	4.667	13	28	C09H5.6.1, R11.2.1, F02D8.5.1, Y73B6BL.35a.1, F21A3.7a.1, T24D8.5.1, F44B9.1a.2, C01A2.7b.1, F23F1.2.1, F35B12.7.2, T28H10.4.1, Y45F10A.5.1, Y67D8B.4b.1
37	4.644	91	209	C36B7.5b.1, Y45F10D.3a.1, T10E10.6.1, F44F4.4.1, F49E8.3b.1, B0491.2.1, ZK377.1.1, C29E6.1a.2, Y34B4A.3.1, C32E8.8.1, T14A8.1.1, ZK783.1k.1, Y47D3A.23a.1, F52B10.2.1, C34F6.4.1, Y46H3A.6a.1, ZK1067.6a.1, C38H2.2.2, B0563.7.1, PAR2.4a.3, T28C6.6.1, F57B1.3.1, K08C7.3f.1, K07A9.2.1, F40C5.3.1, C36B1.1d.1, T06E4.4.1, T21B6.1.1, C50B6.4.1, F55C10.3.1, F11G11.10.2, T22B2.4a.1, W03F8.5a.1, F09E5.1.1, F…
38	4.571	8	16	R03E1.3.1, F59B1.9a.1, T24D8.1.1, T27E9.9.1, Y58G8A.1.1, K03F8.2.1, T26H10.1b.1, C31H5.3b.1
39	4.5	5	9	T08G5.12.1, ZC334.11.1, ZC334.1.1, ZK84.3.1, ZK75.1.1
40	4.277	174	370	K09H9.3.1, T24H7.5b.1, Y20F4.3a.1, Y116A8C.12.1, D1014.2.1, F41D9.3e.1, C14C11.3.1, C05H8.1b.1, Y54H5A.4.1, C53A5.3.1, F53A3.4b.1, T12G3.2d.1, B0286.4a.2, K04H4.2c.3, C07G2.2c.2, T10E10.2.2, Y51H4A.17a.1, C14B9.2.1, H42K12.3.1, T11F9.1b.1, F35C11.1.1, F54G8.3.1, B0222.6.1, K10D2.6.2, T14G10.1b.1, F29G9.4b.1, C34G6.6b.1, F32D1.3a.1, T06E4.9.1, F57C12.4.1, F13D2.3.1, F41G4.3c.1, K02C4.3a.1, F57B9.2…
41	4.222	109	228	K09H11.3.1, C25G6.2.1, ZC317.3.1, F56C9.1.1, F55C10.1a.1, F56A11.3.1, T06G6.9.1, F43G6.9.1, Y110A7A.3.1, C18E9.6.1, F39C12.2b.1, F25B4.4.1, R07G3.3b.1, T09A5.11.2, F52G2.2a.1, C08B11.1.2, C02F4.2b.1, R06B9.6.1, Y46G5A.31.1, R05D3.4b.1, K11G12.7.1, F26F12.7.1, F13D2.1b.1, C45B2.4a.1, Y54G11A.6.2, F09E5.15c.1, R09E10.7.1, T03G6.1.1, B0563.2.1, Y71A12B.12a.1, F35C8.7c.1, C33G3.3.1, F57F5.4a.2, C53D6…
