## Supplementary material for "Synergistic control of axon regeneration and functional recovery by *let-7* miRNA and Insulin signalling (IIs) pathways": Table S2

### Sheet: hub genes-MCC-1000
Table S2	Top 1000 hub genes identified by CytoHubba MCC algorithm for let-7 and IIS network
let-7 Network					IIS Network
Rank	Score (MCC)	Hub protein name			Rank	Score (MCC)	Hub rotein Name)
1	1.61e+92	Y54E10A.10			1	1.85e+88	rpl-24.2
1	1.61e+92	byn-1			2	1.85e+88	byn-1
1	1.61e+92	nath-10			2	1.85e+88	K05C4.5
1	1.61e+92	wdr-46			2	1.85e+88	pro-2
1	1.61e+92	ZK795.3			2	1.85e+88	F55F8.3
1	1.61e+92	C18A3.3			2	1.85e+88	F53F4.11
1	1.61e+92	nol-2			2	1.85e+88	K12H4.3
1	1.61e+92	K12H4.3			2	1.85e+88	T10B5.3
1	1.61e+92	pro-2			2	1.85e+88	C18A3.3
1	1.61e+92	F55F8.3			2	1.85e+88	F27C1.6
1	1.61e+92	K05C4.5			2	1.85e+88	ZK795.3
12	1.61e+92	B0280.9			2	1.85e+88	nst-1
13	1.61e+92	Y53C12B.1			2	1.85e+88	Y53C12B.1
13	1.61e+92	C43E11.9			2	1.85e+88	Y54E10A.10
15	1.61e+92	nog-1			15	1.85e+88	nol-14
16	1.61e+92	F27C1.6			15	1.85e+88	Y54H5A.1
16	1.61e+92	F53F4.11			17	1.85e+88	puf-12
18	1.61e+92	T01B7.5			18	1.85e+88	nifk-1
19	1.61e+92	lpd-7			18	1.85e+88	lpd-7
20	1.61e+92	puf-12			20	1.85e+88	E02H1.1
20	1.61e+92	Y54H5A.1			21	1.85e+88	Y45F10D.7
22	1.61e+92	nifk-1			22	1.85e+88	JC8.2
23	1.61e+92	nst-1			23	1.85e+88	F58B3.4
24	1.61e+92	C24H12.4			24	1.85e+88	ddx-15
25	1.61e+92	krr-1			25	1.85e+88	lpd-2
26	1.61e+92	JC8.2			26	1.85e+88	nog-1
27	1.61e+92	Y48B6A.1			27	1.85e+88	ngp-1
28	1.61e+92	B0511.6			28	1.85e+88	T25G3.3
29	1.61e+92	nol-58			29	1.85e+88	T26G10.1
30	1.61e+92	ngp-1			30	1.85e+88	ddx-52
31	1.61e+92	T26G10.1			31	1.85e+88	F13H8.2
32	1.61e+92	E02H1.1			32	1.85e+88	Y73E7A.2
33	1.61e+92	rbm-28			33	1.85e+88	C53H9.2
34	1.61e+92	wdr-12			34	1.85e+88	nol-58
35	1.61e+92	ddx-27			35	1.85e+88	F53E10.6
36	1.61e+92	tag-151			36	1.85e+88	T20B12.3
37	1.61e+92	F13H8.2			37	1.85e+88	C24H12.4
38	1.61e+92	T06E6.1			38	1.85e+88	F44G4.1
39	1.61e+92	nol-56			39	1.85e+88	Y23H5B.6
40	1.61e+92	F58B3.4			40	1.85e+88	ddx-27
41	1.61e+92	rpl-24.2			41	1.85e+88	H20J04.4
42	1.61e+92	ddx-52			42	1.85e+88	smk-1
43	1.61e+92	Y23H5B.6			43	1.85e+88	F44G4.2
44	1.61e+92	F23B12.7			44	1.84e+88	T02H6.1
45	1.61e+92	rrbs-1			45	1.84e+88	Y75B8A.7
46	1.61e+92	ddx-17			46	1.83e+88	nol-56
47	1.61e+92	C48B6.2			47	1.82e+88	tag-151
48	1.61e+92	rrp-1			48	1.82e+88	Y48B6A.1
49	1.61e+92	Y94H6A.5			49	1.82e+88	F49D11.10
50	1.61e+92	let-716			50	1.82e+88	mtr-4
51	1.61e+92	nol-6			51	1.82e+88	rrbs-1
52	1.6e+92	C53H9.2			52	1.82e+88	Y48A6B.3
53	1.58e+92	K01G5.5			53	1.82e+88	B0280.9
54	1.56e+92	mtr-4			54	1.82e+88	Y54E10BR.4
55	1.55e+92	T20B12.3			55	1.82e+88	ZK430.7
56	1.55e+92	C37H5.5			56	1.81e+88	riok-2
57	1.52e+92	ZK686.2			57	1.81e+88	ZK792.5
58	1.45e+92	rpoa-2			58	1.81e+88	nra-3
59	1.22e+92	toe-1			59	1.79e+88	C16A3.6
60	1.19e+92	rbd-1			60	1.79e+88	F23B12.7
61	1.12e+92	W07E6.2			61	1.76e+88	rrp-8
62	1.08e+92	ZK512.2			62	9.34e+87	Y61A9LA.10
63	1.06e+92	ZK1127.5			63	9.25e+87	lpd-6
64	9.9e+91	B0024.11			64	9.25e+87	F10E7.5
65	8.27e+91	T25G3.3			64	9.25e+87	F10E7.6
66	8.15e+91	Y54E10BR.4			66	9.25e+87	M04F3.2
67	7.94e+91	utp-20			67	9.16e+87	F28B3.10
68	7.76e+91	rha-2			68	5.66e+86	nol-6
69	5.47e+91	F55F8.2			69	5.55e+86	gcc-1
70	5.18e+91	T02H6.1			70	3.23e+86	Y65B4A.6
71	4.74e+91	ZK792.5			71	3.2e+86	W02A11.1
72	4.16e+91	Y48A6B.3			72	3.2e+86	rpl-7
73	3.88e+91	Y39B6A.33			73	2.8e+86	mac-1
74	3.83e+91	F54C9.9			74	2.75e+86	C27F2.4
75	1.3e+91	H20J04.4			75	2.73e+86	C16C10.2
76	9.39e+90	C34E10.10			76	1.48e+86	pro-1
77	6.38e+90	fib-1			77	5.51e+85	ZK512.2
78	5.59e+90	rbm-34			78	5.45e+85	F55F8.2
79	4.84e+90	ZK546.14			79	2.01e+85	pno-1
80	2.07e+90	riok-2			80	1.95e+85	W07E6.2
81	1.27e+90	Y41C4A.9			81	1.11e+85	K01G5.5
82	2.06e+88	ZK858.7			82	8.72e+84	Y71F9AL.1
83	1.27e+87	C27F2.4			83	2.79e+83	Y51H4A.15
84	8.8e+86	mac-1			84	2.17e+83	Y23H5B.5
85	7.86e+86	pno-1			85	1.55e+83	W09C5.1
86	4.62e+86	dao-5			86	6.19e+82	toe-1
87	1.91e+86	T05H4.10			87	6.95e+81	Y54H5A.2
88	2.72e+85	C16C10.8			88	2.69e+81	Y41C4A.9
89	9.72e+84	crn-3			89	1.84e+81	B0024.11
90	7.65e+84	rpac-19			90	1.38e+81	rbm-34
91	7.5e+84	K04C2.2			91	1.19e+81	W02B12.10
92	2.32e+84	W02B12.10			92	1.18e+81	cah-4
93	2.17e+84	Y54H5A.2			92	1.18e+81	cah-5
94	5.69e+83	C16C10.2			94	1.16e+81	cah-3
95	4.45e+83	M28.5			94	1.16e+81	cah-2
96	1.84e+82	trd-1			96	2.39e+80	ZK512.11
97	5.6e+81	prmt-1			97	8.04e+79	M28.5
98	3.84e+81	Y39A1A.14			98	8.01e+79	ZC434.4
99	2.8e+81	tag-164			99	7.94e+79	rpl-4
100	1.71e+81	Y48E1B.2			100	7.94e+79	rps-16
101	9.19e+80	rpc-1			101	7.94e+79	rpl-27
102	9.01e+79	mrpl-4			101	7.94e+79	rpl-20
103	3.4e+79	Y52B11A.10			101	7.94e+79	rpl-14
104	1.01e+79	trm-1			101	7.94e+79	rps-7
105	3.85e+78	ZC434.4			101	7.94e+79	rps-9
106	2.57e+78	F36A2.2			101	7.94e+79	rpl-3
107	2.52e+78	T14B4.1			101	7.94e+79	rpl-26
108	5.2e+77	riok-1			101	7.94e+79	rps-22
109	1.3e+77	nsun-5			101	7.94e+79	rps-14
110	3.19e+76	cah-6			101	7.94e+79	rps-20
111	1.59e+76	cah-1			101	7.94e+79	rps-29
111	1.59e+76	cah-3			101	7.94e+79	rpl-25.2
113	1.59e+76	rla-0			101	7.94e+79	rps-28
114	7.37e+75	Y66H1A.4			101	7.94e+79	rps-10
115	1.61e+75	Y56A3A.18			101	7.94e+79	rpl-34
116	1.64e+74	F18C12.3			101	7.94e+79	rps-18
117	1.7e+72	Y17G7B.12			101	7.94e+79	rpl-19
118	5.14e+71	elpc-3			101	7.94e+79	rps-5
119	5.45e+70	C16A3.4			101	7.94e+79	rps-6
120	4.47e+70	R74.7			101	7.94e+79	rpl-33
121	5.05e+68	rpb-5			101	7.94e+79	rpl-23
122	4.53e+60	ZK1127.4			101	7.94e+79	rpl-11.1
123	4.45e+60	let-355			101	7.94e+79	rps-11
124	1.83e+60	mrps-18C			124	7.94e+79	Y48G8AL.7
125	2.67e+59	ddx-35			125	7.94e+79	rpl-12
126	1.15e+57	W09C3.4			125	7.94e+79	rpl-9
127	1.7e+55	gmps-1			127	7.94e+79	rps-27
128	1.36e+55	pus-1			127	7.94e+79	rps-8
129	3.8e+53	abce-1			127	7.94e+79	rps-30
130	2.62e+53	exos-2			127	7.94e+79	rps-26
131	5.97e+51	Y51H7C.7			131	7.94e+79	rpl-43
132	7.1e+49	elpc-1			132	7.94e+79	Y92H12BR.3
133	3.77e+49	Y44F5A.1			132	7.94e+79	rpl-36.A
134	5.15e+48	dohh-1			134	7.94e+79	mrps-5
135	5.07e+48	dis-3			135	7.94e+79	T05A8.5
136	6.33e+46	mrpl-13			136	7.94e+79	ubq-2
137	1.22e+45	F25H8.2			137	7.94e+79	rpl-32
138	1.13e+45	abcf-2			138	7.94e+79	rpl-22
139	5.38e+44	let-611			139	7.94e+79	rps-17
140	4.68e+42	T28D6.6			140	7.94e+79	inx-7
141	1.98e+42	ttc-4			141	7.94e+79	rps-21
142	1.57e+42	F52B5.3			142	7.87e+79	mrpl-1
143	1.52e+42	cyn-5			143	7.87e+79	rla-1
144	1.67e+41	tut-2			144	7.73e+79	ears-1
145	1.35e+41	rpoa-12			145	7.66e+79	qars-1
146	4.26e+40	T07A9.14			146	7.66e+79	ears-2
147	2.17e+40	rpl-25.1			147	4.11e+79	iff-2
148	2.1e+40	rpl-18			148	4.04e+79	vig-1
149	2.1e+40	rpl-13			149	3.97e+79	rpl-30
150	2.1e+40	rpl-34			150	3.97e+79	rps-4
151	1e+39	nola-3			151	3.97e+79	F13H10.6
152	2.97e+38	mrpl-22			152	3.97e+79	ZK686.1
153	1.74e+37	elpc-2			153	3.83e+79	Y38F2AR.9
154	2.18e+34	clec-89			154	3.83e+79	shk-1
154	2.18e+34	nhr-174			155	3.83e+79	kvs-1
156	2.18e+34	F33A8.4			155	3.83e+79	kqt-3
156	2.18e+34	cogc-3			155	3.83e+79	exp-2
158	2.18e+34	F56B3.4			155	3.83e+79	C32C4.1
159	2.18e+34	F58G11.3			155	3.83e+79	shw-3
160	2.18e+34	srt-5			160	3.77e+79	emo-1
161	2.18e+34	fbxb-93			161	1.97e+79	cah-1
162	2.18e+34	Y82E9BR.20			162	3.5e+78	nsun-4
163	2.18e+34	srw-119			163	2.79e+78	eef-1B.1
164	2.18e+34	ten-1			164	2.16e+78	eef-1G
165	2.18e+34	R12B2.6			165	2.13e+78	eef-1B.2
166	2.17e+34	Y75B8A.14			166	1.52e+78	ubl-1
167	2.17e+34	C15C6.3			167	1.51e+78	rpl-37
168	2.17e+34	ahr-1			168	1.12e+78	ZK858.7
169	2.17e+34	Y104H12D.2			169	9.85e+77	eftu-2
170	2.17e+34	mrpl-38			170	6.77e+77	ZK512.4
171	2.17e+34	C44H9.5			171	6.72e+77	F21D5.7
172	2.17e+34	crp-1			172	6.72e+77	eef-1A.2
173	2.17e+34	pssy-1			173	6.49e+77	F37F2.2
174	2.06e+34	F54F2.6			174	6.49e+77	srpa-68
175	2.06e+34	F07C4.10			175	3.68e+77	T23F2.2
176	2.05e+34	dli-1			176	3.45e+77	trm-2A
177	2e+34	srw-22			177	1.68e+77	F13D11.4
178	1.99e+34	tbx-8			178	6.31e+76	T23G7.3
179	1.97e+34	tric-1B.1			179	3.18e+76	ubq-1
180	1.94e+34	mrps-21			180	2.36e+76	trd-1
181	1.93e+34	cutl-20			181	1.16e+76	mbf-1
182	1.87e+34	B0310.2			182	1.15e+76	gcn-1
183	1.84e+34	Y47G6A.9			183	1.15e+76	rad-23
184	1.2e+34	nhr-149			184	1.14e+76	F49C12.9
185	1.13e+34	nhr-234			185	5.99e+75	ned-8
186	9.77e+33	let-504			186	1.25e+75	Y52B11A.10
187	2.45e+33	F58D12.3			187	4.14e+74	efsc-1
188	2.37e+33	mks-1			188	2.69e+74	T05H4.10
189	1.72e+33	sre-22			189	2.03e+74	pelo-1
190	1.28e+33	T24D8.6			190	1.65e+74	F09E5.7
191	1.25e+33	str-151			191	1.22e+74	F18C12.3
192	1.13e+33	F54F2.7			192	1.02e+74	map-1
193	1.12e+33	mrpl-1			193	2.12e+73	K04C2.2
194	1.12e+33	F10D7.2			194	1.57e+73	F36A2.2
195	7.4e+32	clec-255			195	7.95e+72	C16A3.4
196	7.86e+31	glct-2			196	5.22e+72	prmt-1
197	6.12e+31	srab-20			197	5.07e+72	Y66H1A.4
198	5.47e+31	evl-14			198	2.87e+72	eif-2gamma
199	2.82e+31	ifo-1			199	1.93e+72	eif-2alpha
200	2.75e+31	rha-1			200	4.84e+71	prmt-9
201	2.69e+31	E01G6.2			201	1.05e+71	F25G6.8
202	2.14e+31	srh-243			202	3.42e+70	Y73E7A.1
203	1.04e+31	pdxk-1			203	2.84e+69	T22H9.1
204	3.3e+30	srw-84			204	2.7e+69	R74.7
205	3.16e+30	srx-116			205	6.71e+68	eif-3.I
206	1.9e+30	T19D12.1			206	3.46e+68	elpc-3
207	1.4e+30	K07H8.10			207	1.88e+68	Y75B8A.8
208	9.63e+29	swsn-4			207	1.88e+68	Y75B8A.14
209	6.65e+29	R07C3.3			207	1.88e+68	C05C9.3
210	6.56e+29	ruvb-2			207	1.88e+68	T21C9.11
211	4.44e+28	ncx-3			207	1.88e+68	C01F1.4
212	3.52e+28	F52C9.3			207	1.88e+68	mask-1
213	3.39e+28	F13A2.5			207	1.88e+68	haf-2
214	2.44e+28	T28A8.2			207	1.88e+68	sng-1
215	2.34e+28	srz-18			207	1.88e+68	crn-7
216	3.28e+27	C17G10.1			207	1.88e+68	ccb-2
217	2.16e+27	btb-20			207	1.88e+68	gei-1
218	1.74e+27	madd-3			207	1.88e+68	F09F7.5
219	1.68e+27	eif-3.B			207	1.88e+68	F11C1.4
220	1.21e+27	imb-3			207	1.88e+68	F56B3.4
221	1.02e+27	nol-16			207	1.88e+68	ahr-1
222	8.43e+26	C14E2.3			207	1.88e+68	Y32H12A.7
223	4.19e+26	pgl-3			223	1.88e+68	glrx-5
224	9.94e+25	pho-13			223	1.88e+68	F33A8.4
225	6.86e+25	lst-6			223	1.88e+68	Y73C8B.2
226	6.78e+25	gcn-1			226	1.88e+68	R02E12.4
227	3.62e+25	F25H8.1			226	1.88e+68	K08E7.6
228	3.54e+25	C33H5.1			226	1.88e+68	lev-1
229	1.93e+25	dph-1			226	1.88e+68	dyf-5
230	2.85e+24	arl-1			230	1.88e+68	Y104H12D.2
231	2.57e+24	ugt-38			231	1.88e+68	pezo-1
232	2.48e+24	F20A1.6			231	1.88e+68	par-4
233	1.72e+24	mrps-2			233	1.88e+68	isw-1
234	1.72e+24	rps-0			234	1.88e+68	lin-66
235	1.72e+24	F46B6.6			235	1.88e+68	mdt-22
236	1.65e+24	mrpl-20			236	1.88e+68	C03B1.6
237	1.65e+24	mrps-14			237	1.88e+68	C35E7.11
238	1.5e+24	mrps-9			238	1.88e+68	Y71H2B.8
239	1.38e+24	gfm-1			239	1.88e+68	ZC132.3
240	1.29e+24	R05G6.5			240	1.88e+68	Y57G11C.22
241	1.29e+24	mrpl-49			241	1.88e+68	lgc-38
242	1.29e+24	mrpl-23			242	1.88e+68	F58F6.6
243	1.29e+24	mrpl-34			243	1.87e+68	D1007.10
244	1.29e+24	dap-3			244	1.87e+68	ZK353.2
245	1.29e+24	mrpl-48			245	1.87e+68	cutl-20
246	1.29e+24	mrps-22			246	1.86e+68	grh-1
247	1.29e+24	mrps-33			247	1.86e+68	pmk-1
248	1.29e+24	let-630			248	1.86e+68	prdh-1
249	1.29e+24	tars-1			249	1.86e+68	Y40B1A.2
250	1.24e+24	Y55F3AM.13			250	1.84e+68	igcm-2
251	8.6e+23	tufm-1			251	1.84e+68	dip-2
252	8.6e+23	tufm-2			252	1.81e+68	nhr-184
253	6.51e+23	C36E8.1			253	1.81e+68	F23H11.2
254	6.49e+23	egl-45			254	1.81e+68	R02D3.4
255	4.27e+23	tsfm-1			255	1.81e+68	T23G11.4
256	4.26e+23	sec-61			256	1.78e+68	dyb-1
257	4.09e+23	F21D5.7			257	9.39e+67	R10E11.5
258	3.99e+23	utx-1			258	9.37e+67	F10D7.2
259	3.71e+23	ZK1236.1			259	1.61e+67	trm-1
260	2.21e+23	T26E3.7			260	6.86e+66	bam-2
261	1.77e+23	F58G1.8			261	6.7e+66	F57C9.6
262	1.36e+23	eef-2			262	6.58e+66	ZK938.3
263	1.09e+23	rpb-8			263	6.43e+66	mdt-18
264	6.98e+22	lars-1			264	3.54e+66	C13A10.2
265	5.39e+22	lars-2			265	1.83e+66	F54F2.6
266	5.29e+22	smu-2			266	1.77e+66	ncx-3
267	2.82e+22	fars-2			267	1.53e+66	T14B4.1
268	2.79e+22	F57C2.5			268	1.22e+66	B0041.8
269	2.4e+22	dars-2			269	7.48e+65	T28D6.6
270	1.62e+22	Y69A2AR.18			270	4.99e+65	eif-3.G
271	1.47e+22	eftu-2			271	3.13e+65	E01G6.2
272	1.45e+22	K10C3.5			272	2.48e+65	F58B3.6
273	5.17e+21	E02H1.6			273	1.28e+65	C09F5.3
274	2.31e+21	irld-38			274	1.27e+65	hint-3
275	2.25e+21	dnj-11			275	6.95e+64	F22E5.12
276	1.43e+21	ruvb-1			276	6.33e+64	xbp-1
277	5.38e+20	jmjd-3.1			277	6.27e+64	Y53F4B.21
278	5.38e+20	rbr-2			278	2.09e+64	rpb-5
279	4.29e+20	srbc-41			279	2.06e+64	eif-6
280	2.19e+20	rpom-1			280	9.84e+63	F27D4.4
281	2.1e+20	zhit-3			281	6.19e+63	F57B9.3
282	1.56e+20	his-3			282	5.62e+63	wdr-4
282	1.56e+20	his-43			283	4.97e+63	T19D12.1
282	1.56e+20	his-65			284	4.93e+63	ptr-21
282	1.56e+20	his-19			285	3.79e+63	evl-14
282	1.56e+20	his-7			286	2.82e+63	cif-1
287	1.56e+20	htz-1			287	2.6e+62	pdxk-1
288	1.56e+20	his-61			288	5.28e+61	rei-2
289	1.56e+20	his-51			289	2.54e+61	pxn-1
289	1.56e+20	his-53			290	1.61e+61	eif-3.H
289	1.56e+20	his-21			291	8.5e+60	exos-9
292	1.56e+20	his-30			292	6.48e+60	eif-3.E
293	1.56e+20	his-12			293	2.21e+60	eif-3.F
294	1.56e+20	his-16			294	2.11e+60	pyk-2
294	1.56e+20	his-33			295	1.67e+60	F57B10.8
294	1.56e+20	his-57			296	8.9e+58	exos-2
297	1.53e+20	his-8			297	2.82e+58	sre-22
297	1.53e+20	his-4			298	2.47e+58	ZK909.3
299	1.51e+20	pyk-1			299	2.25e+58	F25G6.9
300	1.14e+20	hel-1			300	1.15e+58	atgp-2
301	1.05e+20	his-22			301	2.89e+57	Y51H7C.7
302	1.02e+20	his-34			302	1e+57	rmd-2
303	6.19e+19	F38A1.8			303	1.29e+56	exos-7
304	5.68e+19	C02F5.3			304	6.77e+55	let-355
305	5.61e+19	shk-1			305	1.11e+55	cyn-5
306	5.6e+19	kvs-1			306	1.06e+55	slc-25A42
307	5.6e+19	kqt-3			307	3.91e+54	ddx-35
308	5.46e+19	eef-1G			308	2.66e+54	Y48A6C.4
309	5.38e+19	emo-1			309	1.45e+54	sbds-1
310	5.38e+19	Y38F2AR.9			310	7.49e+53	ZK1127.4
311	5.11e+19	his-62			311	2.5e+53	B0563.6
312	5.11e+19	his-39			312	1.21e+53	pab-1
313	2.94e+19	pyk-2			313	1.21e+53	fkb-2
314	2.68e+19	vha-3			314	9.1e+52	smgl-2
315	5.12e+18	K10G6.4			315	6.05e+52	ncbp-2
316	5.04e+18	vig-1			316	6.05e+52	ncbp-1
317	3.95e+18	C39B5.6			317	6.04e+52	pab-2
318	2.61e+18	inf-1			318	6.04e+52	let-92
319	2.43e+18	his-52			319	6.04e+52	smg-6
319	2.43e+18	his-20			320	2.81e+52	Y37E3.1
321	6.79e+17	eef-1A.2			321	1.15e+52	cct-7
322	6.37e+17	F38B6.4			322	7.3e+51	madd-3
323	6.22e+17	H04D03.2			323	6.31e+51	eif-2beta
324	6.2e+17	mtss-1			324	5.67e+51	rpb-2
325	4.9e+17	Y56A3A.19			325	5.66e+51	rpb-3
326	4.87e+17	Y22D7AL.10			326	5.66e+51	rpb-6
327	2.5e+17	C37C3.1			327	5.66e+51	gtf-2F1
328	2.45e+17	bcs-1			327	5.66e+51	tlf-1
329	2.43e+17	ZK512.4			327	5.66e+51	pqn-51
330	1.54e+17	Y39B6A.43			327	5.66e+51	gtf-2E2
331	1.41e+17	ned-8			327	5.66e+51	gtf-2E1
332	1.37e+17	K04H8.2			327	5.66e+51	rpb-12
333	1.36e+17	cox-18			327	5.66e+51	mdt-17
334	1.22e+17	his-29			327	5.66e+51	rgr-1
335	6.65e+16	gpi-1			327	5.66e+51	xpb-1
336	4.06e+16	M176.5			327	5.66e+51	tbp-1
337	3.3e+16	his-6			327	5.66e+51	taf-8
338	2.7e+16	vbh-1			327	5.66e+51	rpb-7
339	2.65e+16	his-17			327	5.66e+51	gtf-2H1
340	1.92e+16	ama-1			327	5.66e+51	Y73F8A.24
341	1.54e+16	acox-1.1			327	5.66e+51	gtf-2H3
342	1.54e+16	acox-1.6			327	5.66e+51	mnat-1
343	1.54e+16	maoc-1			327	5.66e+51	ttb-1
344	1.54e+16	dhs-28			327	5.66e+51	taf-2
345	1.54e+16	ech-1.1			327	5.66e+51	taf-12
346	1.54e+16	ech-1.2			327	5.66e+51	rpb-8
347	1.53e+16	pks-1			327	5.66e+51	taf-13
348	1.51e+16	acox-3			327	5.66e+51	taf-3
349	1.41e+16	acox-1.2			349	5.66e+51	mdt-19
350	1.41e+16	T02G5.7			349	5.66e+51	mdt-15
351	1.36e+16	nol-9			349	5.66e+51	mdt-8
352	1.35e+16	F49C12.9			349	5.66e+51	mdt-20
353	1.33e+16	acs-19			349	5.66e+51	mdt-4
354	1.32e+16	acs-7			349	5.66e+51	mdt-21
355	1.32e+16	acs-14			355	5.66e+51	mdt-6
356	1.22e+16	R151.2			356	5.66e+51	taf-5
357	1.22e+16	W04G3.5			357	5.66e+51	B0336.13
358	1.16e+16	hacd-1			358	5.66e+51	rpb-11
359	1.16e+16	alh-9			359	5.66e+51	cdk-7
360	7860000000000000	ech-8			360	5.62e+51	taf-9
361	7050000000000000	ech-9			361	5.62e+51	htz-1
362	6800000000000000	sre-15			362	2.91e+51	ttc-37
363	6430000000000000	his-41			363	2.85e+51	Y56A3A.28
364	6430000000000000	his-54			364	2.85e+51	mdt-11
365	6410000000000000	rpb-9			365	2.81e+51	taf-1
366	5310000000000000	acds-10			366	2.81e+51	taf-6.1
367	4980000000000000	acdh-7			367	2.81e+51	fkb-8
368	4810000000000000	acdh-2			368	8.26e+50	eif-3.K
369	4670000000000000	B0272.4			369	5.55e+50	eif-3.L
370	3760000000000000	ech-6			370	5.55e+50	C03H5.5
371	3730000000000000	ech-7			371	5.48e+50	C37C3.2
372	3230000000000000	ech-3			372	5.39e+50	Y47D3A.21
373	1280000000000000	dhrs-4			373	5.35e+50	eif-3.J
374	1270000000000000	Y48A6B.9			374	2.81e+50	egl-45
375	1130000000000000	Y71F9B.9			375	2.74e+50	pqn-42
376	1090000000000000	alh-3			376	1.01e+50	F02E9.10
377	1090000000000000	ZK112.6			377	6.69e+49	ncx-5
378	1070000000000000	ger-1			378	3.43e+49	mdt-10
379	990000000000000	dhs-18			379	1.65e+49	arl-1
380	824000000000000	lsy-22			380	1.17e+49	exos-8
381	770000000000000	F57B9.3			381	7.47e+48	atp-5
382	714000000000000	acs-1			382	6.73e+48	atp-3
383	714000000000000	acs-11			383	6.73e+48	T20H4.5
384	714000000000000	acs-12			383	6.73e+48	nduf-6
385	478000000000000	mecr-1			383	6.73e+48	cox-4
386	379000000000000	sra-22			383	6.73e+48	nduf-7
387	377000000000000	gst-4			383	6.73e+48	nuo-2
388	377000000000000	gst-36			383	6.73e+48	lpd-5
389	377000000000000	gsto-2			383	6.73e+48	T02H6.11
390	377000000000000	gst-10			383	6.73e+48	isp-1
391	377000000000000	gst-5			383	6.73e+48	ucr-2.2
392	377000000000000	gst-7			383	6.73e+48	cox-5A
393	377000000000000	gst-39			383	6.73e+48	F45H10.2
394	377000000000000	gstk-1			383	6.73e+48	sdhb-1
395	377000000000000	gst-41			383	6.73e+48	cyc-1
396	377000000000000	gst-24			383	6.73e+48	F53F4.10
397	377000000000000	gst-1			383	6.73e+48	mev-1
398	377000000000000	gst-6			398	6.73e+48	nuo-6
399	377000000000000	gst-28			398	6.73e+48	ZK809.3
400	377000000000000	gstk-2			400	6.73e+48	C16A3.5
401	377000000000000	W10C8.4			400	6.73e+48	Y54F10AM.5
402	356000000000000	K08D12.3			400	6.73e+48	nuo-3
403	356000000000000	ggr-1			400	6.73e+48	Y63D3A.7
404	356000000000000	gpx-1			400	6.73e+48	C33A12.1
405	356000000000000	gpx-7			405	6.73e+48	Y56A3A.19
406	356000000000000	T03D8.6			405	6.73e+48	cox-6B
407	322000000000000	his-40			405	6.73e+48	cox-7C
408	311000000000000	yars-1			408	6.73e+48	F42G8.10
409	291000000000000	acdh-1			408	6.73e+48	F37C12.3
410	279000000000000	T22D1.3			408	6.73e+48	D2030.3
411	204000000000000	pyr-1			411	6.73e+48	nuo-5
412	122000000000000	daf-22			411	6.73e+48	ucr-2.3
413	109000000000000	srh-127			411	6.73e+48	nduf-2.2
414	107000000000000	his-27			414	6.69e+48	nuo-1
415	83700000000000	C49H3.3			415	6.65e+48	asb-1
416	62900000000000	sago-2			415	6.65e+48	asb-2
417	62800000000000	nap-1			417	6.61e+48	mppb-1
418	45900000000000	prp-4			418	6.61e+48	mppa-1
419	45800000000000	sre-27			419	3.43e+48	Y53G8AL.2
420	43500000000000	F25G6.8			420	3.39e+48	nuo-4
421	42100000000000	ppgn-1			421	3.37e+48	F58F12.1
422	42100000000000	spg-7			422	3.37e+48	C18E9.4
423	41800000000000	snfc-5			423	3.35e+48	sdhd-1
424	26200000000000	acs-13			424	3.3e+48	C33F10.14
425	24400000000000	F57B10.5			425	3.26e+48	letm-1
426	24200000000000	hsp-6			426	2.47e+48	elpc-1
427	22200000000000	rab-1			427	2.47e+48	taf-11.1
428	22200000000000	F47G9.1			428	2.45e+48	F20A1.6
429	22200000000000	sel-9			429	2.45e+48	taf-6.2
430	21000000000000	zen-4			430	1.65e+48	Y57E12AL.6
431	20900000000000	hsd-2			431	8.4e+47	glb-3
432	20900000000000	T14G10.5			432	3.83e+47	pus-1
433	20900000000000	cope-1			433	3.26e+47	D2005.3
434	20900000000000	copz-1			434	1.72e+47	F38A1.8
435	20900000000000	copa-1			435	1.68e+47	pqn-39
436	20900000000000	erd-2			436	1.25e+47	ZC239.5
437	20900000000000	klp-15			437	1.22e+47	atp-4
438	20900000000000	H24K24.3			438	8.16e+46	nduo-4
439	20900000000000	sodh-2			439	8.16e+46	nduo-3
440	20900000000000	klc-1			440	6.12e+46	eri-3
441	20900000000000	unc-104			441	4.08e+46	asg-2
442	20900000000000	klp-11			442	2.04e+46	rbm-3.2
443	20900000000000	unc-116			443	1.26e+46	tceb-3
444	20900000000000	klc-2			444	5.37e+45	ubxn-1
445	20900000000000	vab-8			445	4.35e+45	rpn-11
446	17100000000000	hpd-1			446	4.27e+45	riok-3
447	14900000000000	gop-3			447	4.18e+45	ZK721.4
448	7310000000000	F53C11.3			448	3.17e+45	abcf-2
449	6580000000000	sod-3			449	1.64e+45	Y17G9B.5
450	5750000000000	alg-4			450	1.25e+45	Y54E5B.2
451	5750000000000	clec-79			451	5.98e+44	gpa-3
452	5750000000000	K08C9.2			452	5.37e+44	hsp-1
453	5750000000000	irld-3			453	2.92e+44	exos-4.2
454	5750000000000	F14F7.4			454	1.11e+44	ggr-1
455	5750000000000	F38E1.3			455	8.26e+43	H05C05.1
456	5750000000000	F01G10.5			456	8.26e+43	R04F11.2
457	5750000000000	sst-20			457	6.13e+43	F41G3.6
458	5740000000000	F58A6.1			458	5.65e+43	rpn-8
459	5620000000000	C33F10.12			459	2.9e+43	npr-18
460	5610000000000	his-70			460	7.5e+42	C05C8.1
461	5490000000000	W04E12.4			461	1.53e+42	cyn-6
462	5380000000000	F37A8.2			462	8.62e+41	let-611
463	5320000000000	clec-73			463	7.56e+41	hsp-70
464	5260000000000	smut-1			464	5.22e+41	fars-3
465	4410000000000	F36H12.9			465	3.82e+41	cyn-7
466	4120000000000	kin-24			466	2.13e+41	F25H8.2
467	3300000000000	F23C8.5			467	1.37e+41	dis-3
468	3240000000000	F32H2.6			468	9.42e+40	C09H10.5
469	3050000000000	ssq-3			469	8.51e+40	srpa-72
470	2700000000000	Y116A8C.24			470	4.25e+40	Y76B12C.6
471	2630000000000	F25D1.5			471	2.13e+40	cct-4
472	2620000000000	F32A7.4			472	2.13e+40	atp-2
473	2620000000000	F54D5.4			473	5.46e+39	tut-2
474	2620000000000	clec-51			474	2.41e+39	tag-260
475	2620000000000	amt-1			475	2.38e+39	F10B5.3
476	2620000000000	F56F10.1			476	2.21e+39	glb-32
477	2620000000000	F09B12.3			477	1.77e+39	sdha-2
478	2620000000000	F01D5.3			478	1.29e+39	disl-2
479	2620000000000	T28F3.8			479	6.55e+38	mes-2
480	2620000000000	Y34F4.1			480	3.04e+37	rpt-4
481	2620000000000	K10C2.1			481	1.79e+37	agmo-1
482	2620000000000	drd-5			482	1.3e+37	tsfm-1
483	2620000000000	gst-42			483	1.3e+37	tufm-2
484	2620000000000	pis-1			484	9.57e+36	vha-1
485	2620000000000	K09C4.5			485	8.5e+36	let-754
486	2620000000000	Y105C5B.15			486	8.49e+36	F40F8.1
487	2620000000000	D1086.3			487	4.84e+36	rbr-2
488	1610000000000	R105.1			488	4.79e+36	vha-4
489	1580000000000	eral-1			489	4.26e+36	F38B2.4
490	1510000000000	gro-1			490	4.24e+36	C29F7.3
491	1480000000000	ssb-1			491	3.68e+36	mars-1
492	1400000000000	tfg-1			492	3.31e+36	C03H5.6
493	1310000000000	syx-5			493	2.15e+36	F18E9.1
494	1310000000000	ile-1			494	1.98e+36	VM106R.1
495	1310000000000	cpz-1			495	1.09e+36	pfd-5
496	1310000000000	glr-1			496	8.06e+35	taf-7.2
497	1310000000000	srp-3			497	5.28e+35	rpn-1
498	1310000000000	F15D3.4			497	5.28e+35	rpn-5
499	1310000000000	srp-2			497	5.28e+35	rpn-7
500	1310000000000	npp-20			497	5.28e+35	rpn-10
501	1310000000000	cbl-1			497	5.28e+35	pas-4
502	1310000000000	gst-29			502	5.28e+35	rpn-3
503	1310000000000	H20J04.1			503	5.28e+35	pbs-3
504	1310000000000	C03H5.6			504	5.28e+35	rpn-9
505	1310000000000	sec-16			504	5.28e+35	pas-2
506	1310000000000	sar-1			506	5.28e+35	rpt-1
507	1310000000000	F13B9.1			507	5.28e+35	pas-3
508	1310000000000	hsr-9			508	5.28e+35	pbs-5
509	1310000000000	sedl-1			509	5.28e+35	pas-1
510	1100000000000	F10G8.9			510	5.28e+35	pbs-4
511	1030000000000	gta-1			511	5.28e+35	pbs-7
512	985000000000	C34C12.8			512	5.28e+35	pas-5
513	968000000000	C05C10.3			513	5.28e+35	pbs-2
514	641000000000	D1054.8			514	5.28e+35	rpt-2
515	552000000000	B0228.8			515	5.27e+35	rbx-1
516	524000000000	D2030.3			516	5.27e+35	gsk-3
517	523000000000	nduf-7			517	5.27e+35	hmp-2
518	523000000000	mppb-1			518	5.27e+35	pry-1
519	523000000000	cox-5A			519	5.27e+35	C44H4.6
520	523000000000	nuo-3			520	5.26e+35	skr-1
521	523000000000	C25H3.9			521	5.26e+35	pptr-1
522	523000000000	F45H10.2			521	5.26e+35	pptr-2
523	523000000000	cox-6A			523	2.64e+35	F35G12.12
524	523000000000	cox-6B			524	2.64e+35	Y66D12A.9
525	523000000000	Y71H2AM.4			525	2.63e+35	C32E8.6
526	375000000000	Y42H9AR.1			525	2.63e+35	acs-9
527	361000000000	C50D2.3			527	1.33e+35	F13E6.2
528	350000000000	gas-1			528	7.12e+34	tut-1
529	349000000000	Y53G8AL.2			529	7.08e+34	kars-1
530	341000000000	iars-1			530	1.7e+34	pqn-27
531	266000000000	sdhb-1			531	1.7e+34	F48E8.3
532	263000000000	F42A8.1			532	9.07e+33	pqn-85
533	262000000000	F53H1.1			533	9.04e+33	snr-4
534	250000000000	acs-17			533	9.04e+33	snr-5
535	234000000000	mdt-26			535	9.04e+33	snr-7
536	234000000000	ttb-1			536	9.04e+33	snr-6
537	234000000000	gtf-2A2			537	9.04e+33	sftb-2
538	234000000000	gtf-2H1			538	9.04e+33	repo-1
539	220000000000	mdt-19			539	9.04e+33	skp-1
540	219000000000	tlf-1			540	9.04e+33	rbm-22
541	219000000000	B0336.13			541	9.04e+33	bud-31
542	215000000000	lonp-2			542	9.04e+33	cwc-15
543	215000000000	taf-10			543	9.02e+33	rnp-3
544	207000000000	mdt-15			544	9.02e+33	rnp-2
545	207000000000	T22B7.7			545	8.99e+33	R08D7.1
546	195000000000	taf-9			546	8.99e+33	rbmx-2
547	188000000000	pab-1			547	8.95e+33	M03F8.3
548	187000000000	taf-1			548	8.95e+33	prp-17
549	187000000000	srpa-72			549	8.95e+33	syf-1
550	175000000000	pdcd-2			550	8.94e+33	emb-4
551	174000000000	C33F10.4			551	8.84e+33	teg-4
552	174000000000	R04F11.2			552	8.77e+33	T13H5.4
553	173000000000	dhs-5			553	8.77e+33	prp-21
554	131000000000	C17G10.3			554	8.69e+33	phf-5
555	130000000000	cct-4			555	8.55e+33	snrp-40.2
556	130000000000	cct-5			556	8.49e+33	rle-1
557	130000000000	hsp-3			557	8.44e+33	bcas-2
558	130000000000	cct-1			558	8.29e+33	let-858
559	130000000000	hsp-110			559	8.22e+33	acs-10
560	129000000000	cct-6			560	7.27e+33	snr-2
561	126000000000	hsp-60			561	4.76e+33	sap-49
562	125000000000	C05B5.2			562	4.61e+33	mog-4
563	119000000000	dnj-13			563	4.52e+33	snr-1
564	104000000000	dnj-27			564	4.52e+33	Y71F9AL.12
565	102000000000	cdc-6			565	4.28e+33	isy-1
566	102000000000	mcm-7			566	4.19e+33	cyn-13
567	101000000000	cdk-1			567	2.61e+33	lars-1
568	101000000000	cyb-1			568	2.47e+33	Y54E2A.8
569	101000000000	cyb-2.1			569	2.36e+33	Y54E2A.4
570	101000000000	cyb-2.2			570	2e+33	lars-2
571	101000000000	pig-1			571	1.74e+33	rsr-1
572	101000000000	him-10			572	1.45e+33	fars-2
573	101000000000	pch-2			573	1.43e+33	cct-2
574	101000000000	rfc-3			574	1.33e+33	gbas-1
575	94700000000	pcn-1			575	1.1e+33	dsh-1
576	94400000000	chk-1			575	1.1e+33	dsh-2
577	94200000000	F08F1.9			577	8.82e+32	fars-1
577	94200000000	ZK678.3			578	6.97e+32	mfap-1
579	93500000000	dnj-24			579	6.01e+32	M01E11.2
580	93400000000	taf-11.2			580	5.66e+32	mig-5
581	93400000000	B0252.5			581	5.49e+32	K11H12.9
582	88100000000	arf-3			582	4.87e+32	rsr-2
583	88100000000	arf-1.2			583	3.01e+32	pas-7
584	88100000000	arf-1.1			584	3.01e+32	pbs-6
585	87200000000	snb-1			585	3.01e+32	usp-14
586	87200000000	apb-1			586	3.01e+32	rpn-13
587	87200000000	unc-11			587	2.92e+32	F56F11.4
588	87200000000	ncap-1			588	2.83e+32	ubh-4
589	87200000000	unc-101			589	2.71e+32	syf-2
590	87200000000	apg-1			590	2.06e+32	K07C5.6
591	87200000000	aps-1			591	1.44e+32	C49H3.3
592	87200000000	hipr-1			592	1.28e+32	rars-1
593	87200000000	cuc-1			593	9.37e+31	lsm-7
594	87200000000	F13E6.1			594	9.36e+31	lsm-6
595	87200000000	lst-4			595	9.36e+31	lsm-5
596	87200000000	apb-3			596	9.23e+31	lsm-4
597	87200000000	W02D9.2			597	9.22e+31	lsm-8
598	67300000000	hsp-90			598	7.08e+31	Y82E9BR.18
599	65600000000	F11F1.1			599	5.56e+31	cdk-2
600	65100000000	stc-1			600	5.5e+31	cul-3
601	62900000000	hsp-75			601	5.49e+31	cye-1
602	51100000000	lonp-1			602	5.43e+31	cyd-1
603	46500000000	dhs-23			603	5.37e+31	cki-1
604	46000000000	Y57E12AL.6			604	4.42e+31	mdh-2
605	41900000000	dbt-1			605	3.6e+31	cki-2
606	40700000000	C08F8.2			606	3.6e+31	cdc-25.1
607	39300000000	T09A5.5			607	3.54e+31	ccdc-47
608	31100000000	F28E10.4			608	1.9e+31	cyn-4
609	24900000000	cpn-4			609	1.9e+31	cdc-6
610	24900000000	F49E11.7			610	1.84e+31	cul-2
611	24200000000	Y47D3A.21			611	1.83e+31	T28F2.2
612	20700000000	eif-2Bgamma			611	1.83e+31	R08E3.3
613	16700000000	Y47G6A.22			613	1.83e+31	eif-2D
614	15500000000	Y47G6A.21			614	1.8e+31	aco-2
615	14000000000	gtf-2H5			615	1.8e+31	dss-1
616	13900000000	ZK550.6			616	1.77e+31	ivns-1
617	13700000000	nars-1			617	1.77e+31	F33H1.3
618	12600000000	rbx-1			618	1.77e+31	dxbp-1
619	12600000000	cul-3			619	8.85e+30	Y105C5B.25
620	10300000000	dlat-1			620	8.84e+30	fust-1
621	9760000000	hrp-1			621	4.57e+30	dars-2
622	9250000000	bckd-1B			622	3.88e+30	thoc-2
623	8740000000	T16G1.9			623	3.23e+30	F19F10.9
624	8740000000	D1081.6			624	1.9e+30	R186.3
625	8360000000	trxr-2			625	1.38e+30	tars-1
626	7620000000	rpn-11			626	1.26e+30	skn-1
627	7370000000	rpn-2			627	7.02e+29	prp-4
628	7370000000	rpn-10			628	6.97e+29	air-2
629	7370000000	pas-1			629	6.75e+29	hif-1
630	7370000000	rpt-6			630	6.4e+29	F08B4.7
631	7370000000	pbs-3			631	6.4e+29	rnp-7
632	7370000000	rpt-2			632	6.39e+29	ddx-23
633	7360000000	rpt-1			633	6.34e+29	Y73F8A.27
634	7060000000	san-1			634	6.12e+29	rbm-42
635	6880000000	F35G12.12			635	6.11e+29	prpf-4
636	6780000000	W05G11.2			636	6.1e+29	rtel-1
637	6710000000	imb-2			637	6.1e+29	Y54G2A.50
638	6360000000	suca-1			638	2.54e+29	ZK418.5
639	6310000000	cul-2			639	4.84e+28	Y54E10A.11
640	6280000000	sdha-2			640	4.65e+28	W03F8.3
641	6270000000	F46G10.1			641	4.36e+28	gpb-1
642	6270000000	rbx-2			642	3.54e+28	hars-1
643	6270000000	cul-5			643	3.53e+28	vars-1
644	6270000000	kel-20			644	3.53e+28	Y105E8A.20
645	6270000000	C53A5.9			645	3.53e+28	pars-1
645	6270000000	C53A5.11			646	3.53e+28	pars-2
647	6230000000	mig-5			647	3.53e+28	iars-1
648	6230000000	dsh-1			648	3.53e+28	iars-2
649	6230000000	csn-1			649	3.53e+28	gars-1
650	6230000000	csn-4			650	3.53e+28	yars-2
651	6230000000	cogc-4			651	3.52e+28	aars-2
652	6230000000	C50C3.2			652	3.41e+28	sars-1
653	6230000000	ivns-1			653	3.41e+28	sars-2
654	6230000000	tub-2			654	3.39e+28	aars-1
655	6230000000	F11A10.6			655	3.11e+28	F37C12.1
656	5650000000	sdha-1			656	2.58e+28	cyn-11
657	4130000000	ceeh-2			657	2.39e+28	Y54G11A.9
658	4130000000	lipl-1			658	2.35e+28	nars-1
659	4130000000	lipl-5			659	2.35e+28	dars-1
660	3900000000	lipl-2			660	2.34e+28	F17E5.2
661	3800000000	idh-2			661	2.27e+28	T23B5.4
662	3220000000	ogdh-2			662	2.26e+28	F26A1.13
663	2740000000	gdh-1			663	2.26e+28	bath-41
664	2430000000	men-1			664	2.22e+28	Y53F4B.13
665	1920000000	pmp-2			665	2.22e+28	hrp-2
666	1920000000	C25G4.3			666	2.18e+28	wdr-5.2
667	1000000000	his-49			666	2.18e+28	trp-4
668	958000000	Y55F3BR.1			666	2.18e+28	rbx-2
669	958000000	sws-1			666	2.18e+28	wdr-5.3
670	958000000	ugt-22			666	2.18e+28	mfb-1
671	606000000	cdk-4			666	2.18e+28	C14B1.3
672	520000000	cdc-25.1			666	2.18e+28	C10E2.2
673	520000000	mrp-3			666	2.18e+28	fbxl-1
674	519000000	cft-1			666	2.18e+28	ZK792.4
675	519000000	mrp-4			666	2.18e+28	mec-15
676	486000000	sti-1			666	2.18e+28	tag-30
677	483000000	cdc-48.2			666	2.18e+28	kel-20
678	480000000	scc-1			666	2.18e+28	EEED8.10
679	479000000	gbf-1			666	2.18e+28	F46G10.1
680	479000000	ribo-1			666	2.18e+28	C53A5.6
681	479000000	T07F10.5			681	2.18e+28	csn-2
682	479000000	aagr-4			682	2.18e+28	csn-4
683	479000000	T12C9.7			683	2.18e+28	gpb-2
684	369000000	ZK180.5			684	2.18e+28	par-2
685	369000000	Y47D7A.13			685	2.18e+28	csn-1
686	369000000	R12E2.7			686	2.18e+28	csn-3
687	369000000	R12E2.15			687	2.18e+28	egl-9
688	368000000	col-97			687	2.18e+28	bath-44
689	367000000	col-104			689	1.34e+28	abcf-1
690	365000000	H10E21.4			690	1.18e+28	nars-2
691	324000000	R12E2.14			691	1.18e+28	him-18
692	307000000	dhs-14			692	1.09e+28	B0303.14
693	294000000	pab-2			693	1.09e+28	tub-2
694	284000000	col-65			693	1.09e+28	fem-1
695	284000000	col-109			695	5.99e+27	C24D10.4
696	274000000	T19B4.3			696	1.9e+27	F48C1.6
697	254000000	fard-1			697	1.77e+27	Y55F3BL.4
698	254000000	D2096.6			698	1.71e+27	dap-3
699	220000000	mix-1			699	1.71e+27	mrps-18.C
700	218000000	ahsa-1			700	1.26e+27	C39B5.6
701	215000000	par-2			701	1.1e+27	cyn-15
702	206000000	dnj-10			702	9.35e+26	F02A9.10-2
703	204000000	dnj-4			703	9.2e+26	drsh-1
704	203000000	col-48			704	9e+26	Y106G6E.4
705	181000000	fbp-1			705	8.69e+26	smu-1
706	175000000	rod-1			706	8.22e+26	B0035.15
707	175000000	ani-1			707	8.1e+26	mdh-1
708	174000000	dnj-20			708	8.08e+26	lin-37
709	160000000	K01D12.9			709	8.07e+26	mrp-3
710	148000000	ppat-1			710	8.07e+26	mrp-6
711	143000000	W07E11.1			711	8.07e+26	mrp-7
712	142000000	faah-6			712	8.07e+26	C36E8.1
713	142000000	gln-1			713	8.07e+26	Y116A8C.30
714	142000000	gln-3			714	8.07e+26	F32E10.5
715	131000000	asns-1			715	8.07e+26	sul-3
716	124000000	F26G1.5			715	8.07e+26	sul-2
717	120000000	C27A7.5			715	8.07e+26	ced-4
718	117000000	C25A1.16			718	4.11e+26	rsp-8
719	103000000	ZK829.1			719	4.06e+26	hrp-1
720	102000000	dhs-9			720	4.04e+26	kdp-1
721	102000000	dhs-3			721	4.03e+26	rsp-3
722	89200000	T25E4.1			722	4.03e+26	ZK616.1
723	87800000	atad-3			723	4.03e+26	cey-1
724	84200000	zipt-7.2			724	4.03e+26	rsp-5
725	80300000	npp-9			725	4.03e+26	R05D3.8
726	80200000	dnj-28			726	4.03e+26	rsp-7
727	79800000	C14B1.2			727	4.03e+26	hrpf-1
728	79800000	H23N18.5			728	4.03e+26	ptb-1
729	79800000	M03C11.8			729	4.03e+26	rbm-5
730	79800000	K03H1.7			730	4.03e+26	hrpu-1
731	79800000	F21D5.6			731	4.03e+26	hrpl-1
732	79800000	Y46E12A.3			731	4.03e+26	hrpf-2
733	79800000	T06D8.9			733	2.85e+26	tcer-1
734	79800000	K05C4.7			734	1.99e+26	mag-1
735	79800000	C43E11.12			735	1.34e+26	K01G5.8
736	79800000	C13F10.7			736	1.33e+26	adss-1
737	79800000	clec-127			737	1.06e+26	F53F4.14
737	79800000	F54A3.6			738	7.46e+25	gad-1
739	78400000	atic-1			739	6.46e+25	ctf-4
740	63900000	C50B6.9			740	6.45e+25	Y69E1A.5
741	53200000	prx-10			741	4.84e+25	mat-3
742	50800000	F36H1.3			742	3.16e+25	ZK856.11
743	47700000	gspd-1			743	3.11e+25	B0361.2
744	47300000	faah-3			744	3.1e+25	F31D4.9
745	47300000	faah-2			745	3.1e+25	C11D2.7
746	47300000	faah-4			746	3.1e+25	prkl-1
747	44000000	nsf-1			746	3.1e+25	kin-20
748	43600000	lin-37			748	2.13e+25	Y73B6BL.29
749	43600000	fust-1			749	1.8e+25	sod-3
750	43500000	Y51A2B.4			750	1.62e+25	F40F8.11
751	42200000	gars-1			751	1.55e+25	cyn-1
752	41300000	dut-1			752	1.55e+25	cit-1.2
753	40300000	col-49			753	1.55e+25	nduo-2
754	40300000	col-138			754	1.5e+25	stip-1
755	40300000	col-71			755	1.08e+25	spat-1
756	40300000	col-175			756	4.63e+24	uaf-1
757	40300000	bli-2			757	4.12e+24	B0495.8
758	40300000	rol-1			758	3.8e+24	C50D2.8
759	40300000	E01G4.6			759	3.8e+24	Y119D3B.12
760	40300000	col-38			760	3.18e+24	tdp-1
761	40300000	dao-4			761	2.8e+24	H35B03.2
762	40000000	F10D11.6			762	2.65e+24	rde-12
763	40000000	bli-1			763	2.61e+24	ZK1098.1
764	39900000	uba-5			764	2.57e+24	cdc-48.2
765	39900000	elo-7			765	2.17e+24	ztf-4
766	39900000	cpn-1			766	1.33e+24	uba-1
767	39900000	H34C03.2			767	1.32e+24	imb-3
768	39900000	tftc-5			768	1.25e+24	dlat-2
769	39900000	bath-44			769	1.24e+24	aco-1
770	39900000	col-79			770	1.24e+24	Y92H12BM.1
771	39900000	swm-1			771	1.24e+24	rfl-1
772	39900000	col-110			772	6.2e+23	ssup-72
773	39400000	hmgs-1			773	6.2e+23	ell-1
774	31800000	pfk-1.1			774	6.2e+23	atg-7
775	31400000	abhd-5.1			775	6.2e+23	uba-5
776	22700000	R07H5.8			776	6.2e+23	Y92H12A.4
777	18200000	ctl-2			777	6.2e+23	D1043.1
778	18200000	rbm-5			777	6.2e+23	inst-1
779	17800000	Y43F4B.5			777	6.2e+23	F19F10.12
780	14500000	flp-3			777	6.2e+23	Y51A2D.7
781	12100000	abu-14			777	6.2e+23	W04A4.5
782	11600000	mthf-1			777	6.2e+23	ZC376.6
783	11500000	Y52B11A.3			777	6.2e+23	dic-1
784	11300000	mat-3			784	6.2e+23	T26A8.4
785	10800000	B0334.3			785	6.2e+23	rpap-2
786	10700000	abu-8			786	6.2e+23	cids-2
787	9962073	abu-11			787	6.2e+23	F53H1.4
788	9944656	F41E6.11			787	6.2e+23	Y48G10A.4
789	9911536	hprt-1			787	6.2e+23	C06G3.8
790	9686468	abu-10			790	5.75e+23	C04H5.1
791	9300615	pqn-63			791	1.43e+23	T01H3.3
792	9205572	abu-15			792	1.1e+23	Y55F3AM.13
793	9171474	pqn-74			793	7.76e+22	clpp-1
794	8799673	ipgm-1			794	5.63e+22	mrpl-48
795	8324990	abu-7			795	5.63e+22	K07A1.10
796	8080286	vha-9			796	5.63e+22	C24D10.6
797	8029442	brf-1			797	5.4e+22	C25A1.1
798	7627695	K07F5.14			798	5.19e+22	ant-1.1
799	7620876	sul-2			799	5.17e+22	oaz-1
800	7511484	act-3			800	3.18e+22	Y57G11C.43
801	7429920	rab-3			801	2.95e+22	ruvb-2
802	7300472	rab-6.1			802	2.82e+22	C01G8.1
803	7300124	rab-6.2			803	2.81e+22	puf-3
804	7297999	rab-18			804	2.81e+22	mex-6
805	7258570	rab-33			805	2.81e+22	cpg-1
806	7258529	rab-19			806	2.81e+22	puf-5
807	7257940	rab-14			807	2.81e+22	W05F2.3
808	7257889	K02E10.1			808	2.81e+22	C05C10.5
809	7257647	rab-21			809	2.81e+22	spn-4
810	6832860	rho-1			810	2.81e+22	F18A1.7
811	5567116	dhs-25			811	2.81e+22	T01C3.3
812	5457966	abu-1			812	2.81e+22	egg-3
813	5419624	T04A8.7			813	2.81e+22	puf-11
814	4879234	pacs-1			814	2.81e+22	F32D1.7
815	4779827	gpc-1			815	2.81e+22	egg-1
816	4774330	npr-14			816	2.81e+22	puf-6
817	4774320	npr-21			817	2.81e+22	gyg-2
817	4774320	AH9.4			818	2.81e+22	oma-1
819	4757895	apl-1			819	2.81e+22	clec-87
820	4633480	sec-12			820	2.81e+22	meg-1
821	4396587	egl-30			821	2.81e+22	clec-88
822	4394887	nex-4			822	2.7e+22	egg-5
823	4357082	F35H10.10			823	2.7e+22	oma-2
824	4089060	act-1			824	2.7e+22	C37C3.9
825	4059869	R05D3.6			825	2.7e+22	mex-5
826	4046100	col-107			826	2.7e+22	cand-1
827	3991805	F18G5.1			827	2.59e+22	cil-7
828	3848674	deb-1			828	1.81e+22	hel-1
829	3845889	atn-1			829	1.26e+22	dph-1
830	3710403	B0261.1			830	1.19e+22	zen-4
831	3663980	cri-3			831	1.19e+22	bmk-1
832	3654598	act-2			832	1.12e+22	C17G10.1
833	3645130	acbp-4			833	1.08e+22	ndc-80
834	3637588	let-502			834	1.08e+22	air-1
835	3637256	bar-1			835	1.08e+22	mcm-2
836	3636106	cyk-1			836	1.08e+22	bub-1
837	3635597	wrm-1			837	1.08e+22	mcm-3
838	3634718	sto-4			838	1.07e+22	exo-1
839	3634017	ptb-1			839	1.07e+22	mdf-2
840	3631227	zoo-1			840	1.06e+22	cyb-1
841	3630691	rsp-5			841	1.05e+22	cdk-1
842	3630498	rnt-1			842	1.04e+22	mcm-7
843	3629120	R05D3.8			843	1.03e+22	rnr-2
844	3629109	gdi-1			844	1.02e+22	rnr-1
845	3629073	rab-30			845	1.01e+22	rfc-3
846	3629046	hrpf-2			846	9.99e+21	pcn-1
847	3628893	pptr-2			847	9.52e+21	rfc-4
848	3628826	K10B2.4			848	9.38e+21	capg-2
849	3628806	R02F2.7			849	7.71e+21	C18D11.3
850	3193455	unc-60			850	6.74e+21	K10B2.4
851	2900105	ran-1			851	5.94e+21	pig-1
852	2501483	dtmk-1			852	5.66e+21	fzy-1
853	2299567	sap-49			853	5.37e+21	plk-1
854	2280950	lsm-7			854	5.17e+21	tyms-1
855	2229568	F19F10.9			855	4.82e+21	dut-1
856	2218404	lsm-5			856	4.73e+21	cus-2
857	2192646	srt-68			857	4.71e+21	kxd-1
858	2178014	ppk-2			858	3.47e+21	kgb-1
859	1985741	tin-44			859	2.57e+21	mel-32
860	1932860	F41E6.5			860	2.56e+21	cyn-10
861	1879707	atl-1			861	2.25e+21	edc-3
862	1858758	eas-1			862	2.25e+21	dna-2
863	1831575	age-1			863	1.28e+21	klp-19
864	1688404	T06E4.9			864	1.19e+21	spt-4
865	1680974	cal-2			865	1.19e+21	spt-16
866	1657095	cpn-3			866	1.19e+21	his-6
867	1624715	pfn-3			867	1.19e+21	his-17
868	1610749	guk-1			867	1.19e+21	his-2
869	1571392	pfn-2			869	1.19e+21	his-25
870	1565996	arx-2			870	1.19e+21	his-27
871	1549845	coq-1			871	1.19e+21	his-13
872	1528718	F08B4.7			872	1.19e+21	his-42
873	1496880	npr-31			873	1.19e+21	his-49
874	1466788	rgs-1			874	1.19e+21	his-64
875	1452329	unc-73			875	1.19e+21	emb-5
876	1326892	lin-53			876	1.18e+21	xrn-2
877	1323776	oatr-1			877	1.18e+21	C18B2.4
878	1250714	snt-2			878	1.16e+21	cin-4
879	1182756	fcp-1			879	1.14e+21	his-28
880	1180905	mat-1			880	1.13e+21	his-5
881	1176241	snrp-40.2			880	1.13e+21	his-18
882	1174628	aps-2			882	1.13e+21	sel-9
883	1174571	epn-1			883	1.13e+21	F47G9.1
884	1159470	snr-2			884	1.13e+21	sec-22
885	1104775	npr-17			885	1.13e+21	T05F1.2
886	1100617	hxk-2			886	1.13e+21	kap-1
887	1089686	Y48G1C.9			887	1.13e+21	T14G10.5
888	1089366	nmur-1			888	1.13e+21	copd-1
889	1088668	npr-32			889	1.13e+21	copb-2
890	985772	pqn-59			890	1.13e+21	copz-1
891	984280	F28H7.2			891	1.13e+21	cope-1
892	941269	gcy-15			892	1.13e+21	copa-1
893	931832	rnh-2			893	1.13e+21	erd-2
894	911229	dhs-7			894	1.13e+21	Y60A3A.9
895	861945	R08D7.7			895	1.13e+21	klp-20
896	814622	prx-13			896	1.12e+21	rmd-1
897	808124	capg-1			897	1.12e+21	F53H4.6
898	806439	egl-15			898	1.12e+21	ddb-1
899	806408	kin-15			899	1.12e+21	klp-7
900	806403	old-2			900	1.12e+21	klp-13
901	806402	old-1			901	1.12e+21	klp-15
901	806402	ver-3			902	1.12e+21	klp-16
903	806401	Y50D4B.6			903	1.12e+21	klp-4
904	806400	R09D1.13			903	1.12e+21	klc-1
904	806400	kin-9			903	1.12e+21	unc-116
906	781553	emb-27			906	6.74e+20	rsp-1
907	780083	pat-2			907	5.48e+20	aspm-1
908	779616	pat-3			908	4.95e+20	fzr-1
909	776900	acbp-1			909	4.39e+20	W04G3.5
910	775621	fkb-8			910	4.28e+20	chk-1
911	772450	F44E2.6			911	3.47e+20	Y119D3B.14
912	766228	nspc-20			912	3.44e+20	2001-09-01
913	758374	aldo-2			913	3.13e+20	ruvb-1
914	747041	unc-89			914	2.66e+20	rod-1
915	739182	unc-52			915	2.26e+20	fkh-8
916	733593	pat-4			916	2.24e+20	plk-3
917	733519	unc-96			917	1.15e+20	bcs-1
918	731839	ergo-1			918	1.1e+20	Y22D7AL.10
919	731754	unc-95			919	1.09e+20	lig-1
920	731192	prg-1			920	1.02e+20	jnk-1
921	730866	cut-2			921	1.02e+20	flp-11
922	730845	rde-1			922	1.02e+20	flp-18
923	730825	R03C1.1			923	1.02e+20	flp-21
924	727920	sago-1			924	1.02e+20	flp-9
925	726664	csr-1			925	1.02e+20	flp-5
926	726480	ppw-1			926	1.02e+20	flp-14
927	726010	F58D5.7			927	1.02e+20	flp-12
928	725798	F11E6.8			928	1.02e+20	flp-3
929	725766	C04F12.1			929	1.02e+20	flp-1
929	725766	T19C3.2			930	1.02e+20	flp-19
931	656983	W06H8.2			931	1.02e+20	flp-22
932	646572	Y87G2A.2			932	1.02e+20	flp-20
933	629430	ZK1320.2			933	1.02e+20	flp-24
934	616502	Y43C5A.2			934	1.02e+20	flp-6
935	602200	abu-6			935	1.02e+20	flp-15
936	601405	phb-1			936	1.02e+20	flp-16
937	592889	swsn-6			937	1.02e+20	flp-4
938	506416	hmg-4			938	1.02e+20	R05D3.6
939	493455	pqn-54			939	1.02e+20	flp-28
940	490213	ctbp-1			940	1.02e+20	cchl-1
941	484361	cdk-8			941	1.02e+20	flp-25
942	470359	ZK1320.3			942	1.02e+20	flp-33
943	462045	cdc-14			942	1.02e+20	flp-32
944	429962	ZC262.5			944	1.02e+20	F16F9.4
945	418647	tatn-1			945	5.84e+19	trpp-5
946	417021	F19C7.1			946	5.62e+19	nxf-1
947	416822	spp-3			947	5.61e+19	C06E1.9
948	410038	gsa-1			948	5.6e+19	rnp-5
949	408511	ram-2			949	5.6e+19	smg-4
950	404115	Y54G9A.7			950	5.6e+19	C01G10.7
951	403320	gpa-17			951	5.6e+19	K03H1.7
952	403236	dop-5			952	5.6e+19	F17A9.2
953	403230	B0395.3			953	5.6e+19	B0491.1
954	383160	K01A12.3			954	5.6e+19	C13F10.7
954	383160	ador-1			954	5.6e+19	ZK1067.3
956	372782	pdi-2			954	5.6e+19	F55A11.7
957	370239	alp-1			954	5.6e+19	T06D8.9
958	368733	ril-2			954	5.6e+19	C43E11.12
959	367488	rrf-1			954	5.6e+19	B0261.7
960	366150	mre-11			954	5.6e+19	C18E3.9
961	365742	F14H12.3			954	5.6e+19	C04G6.4
962	364332	F59A6.5			954	5.6e+19	ZK1248.15
963	364326	alg-2			963	5.42e+19	icp-1
964	363988	sul-3			964	5.41e+19	his-46
965	363910	F53H4.6			965	5.38e+19	npp-15
966	363673	asah-1			966	5.38e+19	npp-2
967	363659	asah-2			967	5.38e+19	npp-1
968	363644	stam-1			968	5.38e+19	npp-5
969	363629	mma-1			969	5.38e+19	npp-3
970	363617	lagr-1			970	5.38e+19	npp-10
971	363609	W02F12.2			971	5.38e+19	npp-7
972	363606	ttm-5			972	5.38e+19	npp-6
973	363603	F33D4.4			973	5.38e+19	npp-19
974	363304	ost-1			974	5.38e+19	npp-12
975	363203	unc-97			975	5.38e+19	npp-16
976	363032	F21D5.3			976	5.38e+19	npp-22
977	363030	let-756			977	5.38e+19	Y75B8A.6
978	363000	K09F6.3			978	5.35e+19	Y53G8AR.6
979	362978	col-63			979	5.35e+19	thoc-1
980	362922	sup-17			980	5.35e+19	thoc-5
981	362912	C16E9.1			981	5.35e+19	thoc-7
981	362912	C29E4.10			982	5.35e+19	thoc-3
983	362909	gba-1			983	5.17e+19	cox-18
984	362907	W03G11.3			984	5.16e+19	his-56
985	362906	T10H10.2			985	5.11e+19	cpsf-2
985	362906	K01D12.15			986	5.11e+19	nspc-20
987	362892	gba-4			987	5.11e+19	cpsf-3
988	362886	T12G3.2			988	5.11e+19	fipp-1
988	362886	B0303.7			989	5.11e+19	flp-8
988	362886	nuc-1			990	5.11e+19	flp-17
991	362884	cpi-2			991	5.11e+19	mai-2
992	362883	sms-2			992	5.11e+19	pfs-2
993	359683	cku-70			993	5.11e+19	pak-2
994	358573	dao-3			994	5.11e+19	sid-1
995	357827	T21H3.1			995	5.11e+19	cpsf-1
996	344956	clec-50			996	5.11e+19	clpf-1
997	340190	F56C9.7			997	5.11e+19	cfim-2
998	328131	grd-6			998	5.11e+19	cpsf-4
999	319477	xpf-1			999	5.11e+19	ztf-9
1000	316950	asp-5			1000	1.95e+19	F07E5.5
