## Supplementary material for "Synergistic control of axon regeneration and functional recovery by *let-7* miRNA and Insulin signalling (IIs) pathways": Table S3

### Sheet: Hub nodes (Degree)
Table-S3	Top hub genes identified by CytoHubba degree score (>50) for let-7 and IIS network
let-7						IIS
Rank	Score (Degree)	Name				Rank	Score (Degree)	Name
1	252	let-716				1	501	ubq-2
2	251	C48B6.2				2	384	ubq-1
3	240	rpoa-2				3	375	rpb-2
4	227	F38B6.4				4	370	rps-9
5	217	nol-6				5	352	rps-11
6	211	utx-1				6	351	rpl-9
7	210	rla-0				7	347	mrps-5
8	205	rps-0				8	346	rps-22
9	204	mrpl-13				8	346	rpb-3
10	201	Y48A6B.3				10	345	rps-18
10	201	mrpl-4				11	337	rpl-7
12	199	mrps-18C				12	336	rpl-23
13	198	M28.5				13	333	act-5
14	195	F58B3.4				14	331	rpl-4
15	192	Y56A3A.19				14	331	rps-16
16	189	eef-1G				16	329	eef-1G
17	188	rpb-5				16	329	M28.5
18	187	fib-1				18	326	rpl-3
19	185	nol-58				18	326	rps-5
20	184	nog-1				20	322	rps-30
20	184	rpc-1				21	317	rpb-6
22	183	K01G5.5				22	315	rpb-5
23	182	wdr-12				23	312	F10E7.5
23	182	B0511.6				24	309	F10E7.6
25	180	pro-2				25	307	Y48A6B.3
26	179	E02H1.1				26	300	rps-14
27	176	ngp-1				27	296	nol-6
28	175	gmps-1				28	285	ubl-1
28	175	nst-1				29	280	eftu-2
30	174	nol-56				29	280	rps-20
31	173	lpd-7				31	279	ddx-15
32	172	nath-10				32	272	mtr-4
33	171	rpl-24.2				33	271	Y92H12BR.3
34	168	pks-1				34	257	hsp-90
34	168	ZK795.3				34	257	rps-6
34	168	K12H4.3				36	255	rpl-12
37	167	Y54E10A.10				37	252	Y56A3A.19
38	166	C18A3.3				37	252	isw-1
38	166	C24H12.4				39	247	nol-56
40	165	Y48B6A.1				40	244	rpl-26
41	164	unc-89				40	244	F37C12.3
42	163	C43E11.9				42	243	ned-8
43	162	mrps-2				43	242	F58B3.4
44	161	F55F8.3				44	241	nog-1
45	160	byn-1				45	240	rps-29
45	160	nol-2				45	240	rpb-8
45	160	mtr-4				47	239	nol-58
48	159	Y53C12B.1				47	239	rpl-25.2
48	159	eef-2				47	239	rps-28
48	159	nifk-1				50	237	ncbp-1
51	158	ddx-17				50	237	rps-8
51	158	C53H9.2				52	236	rpl-24.2
51	158	F53F4.11				52	236	rpl-11.1
54	156	wdr-46				54	235	ncbp-2
55	155	krr-1				55	231	atp-2
56	154	Y54H5A.1				56	229	rps-7
57	153	hsp-90				56	229	Y48G8AL.7
57	153	rrp-1				56	229	pcn-1
57	153	F27C1.6				59	225	pro-2
57	153	ruvb-2				59	225	Y54E10A.10
61	152	K05C4.5				61	218	T20H4.5
62	151	ZK1127.5				61	218	rpb-12
62	151	T26G10.1				63	217	ngp-1
64	150	Y23H5B.6				64	216	rpl-27
64	150	B0280.9				65	215	lpd-7
64	150	T20B12.3				66	214	rpl-20
67	148	gpi-1				66	214	E02H1.1
67	148	rrbs-1				68	212	Y45F10D.7
67	148	tag-151				68	212	F53F4.11
67	148	ddx-27				68	212	Y48B6A.1
67	148	F23B12.7				68	212	C18A3.3
72	147	T25G3.3				68	212	eif-2gamma
72	147	Y39A1A.14				73	211	ruvb-2
72	147	ZK792.5				74	210	K01G5.5
72	147	F13H8.2				75	209	rps-4
76	145	C37H5.5				76	208	htz-1
76	145	T06E6.1				76	208	nst-1
78	144	eftu-2				78	207	rpl-19
79	143	W07E6.2				79	206	mrpl-1
80	142	sec-61				79	206	byn-1
81	138	crn-3				79	206	ZK795.3
81	138	ZK512.2				79	206	snr-4
81	138	ZK686.2				83	205	pro-1
84	137	puf-12				83	205	rbx-1
84	137	F55F8.2				85	204	rps-27
84	137	Y54E10BR.4				85	204	snr-6
87	136	T01B7.5				85	204	K12H4.3
87	136	rpl-25.1				85	204	rpt-4
89	135	W02B12.10				89	203	mel-32
89	135	JC8.2				90	202	nifk-1
89	135	mrpl-1				90	202	F27C1.6
89	135	mrpl-22				92	201	eif-2alpha
93	134	ruvb-1				92	201	Y73E7A.2
93	134	toe-1				92	201	rpl-32
95	133	rpb-8				95	199	Y37E3.1
95	133	rbm-28				95	199	snr-7
97	132	C16C10.8				95	199	rps-17
98	130	rbd-1				98	198	fars-3
98	130	Y94H6A.5				99	197	rpl-30
98	130	ddx-52				99	197	Y53C12B.1
101	129	T02H6.1				99	197	gpi-1
101	129	rbm-34				102	196	C24H12.4
103	128	pcn-1				103	195	F44G4.2
103	128	Y48E1B.2				103	195	rpl-33
105	127	mrps-14				105	194	F55F8.3
105	127	hsp-6				105	194	W09C5.1
105	127	htz-1				107	193	Y23H5B.6
105	127	rpac-19				108	191	ruvb-1
109	126	tsfm-1				109	190	rad-23
110	124	rpl-18				109	190	atp-3
111	123	tufm-2				109	190	lpd-2
112	122	tufm-1				109	190	ZK430.7
112	122	mrps-9				113	189	C53H9.2
112	122	ZK858.7				113	189	pmk-1
112	122	rha-2				115	188	nuo-2
112	122	F18C12.3				115	188	rpn-11
117	121	C16C10.2				117	187	rpb-11
118	120	hsp-3				118	186	rpl-14
118	120	Y39B6A.33				118	186	B0280.9
118	120	utp-20				120	185	daf-16
121	119	gfm-1				120	185	rpb-7
122	118	Y69A2AR.18				120	185	T20B12.3
122	118	B0024.11				123	184	F13H8.2
122	118	F46B6.6				124	183	K05C4.5
122	118	rpl-13				124	183	ZK792.5
126	117	C27F2.4				126	182	Y61A9LA.10
127	116	abce-1				126	182	tag-151
128	115	H20J04.4				128	181	F58F12.1
128	115	ZK546.14				128	181	qars-1
128	115	Y66H1A.4				128	181	smk-1
131	114	Y56A3A.18				128	181	tufm-2
131	114	nsun-5				128	181	tsfm-1
133	113	dao-5				133	179	Y65B4A.6
133	113	F54C9.9				134	178	ears-1
133	113	riok-2				134	178	mdt-22
133	113	ten-1				136	177	dip-2
133	113	alh-9				136	177	tbp-1
138	112	smo-1				136	177	F21D5.7
138	112	ama-1				136	177	snr-5
138	112	trxr-2				140	176	Y54E10BR.4
138	112	Y41C4A.9				140	176	T25G3.3
138	112	cogc-3				140	176	lin-53
143	111	pno-1				140	176	Y23H5B.5
143	111	trm-1				140	176	nol-14
143	111	C34E10.10				145	175	clpp-1
146	109	sod-3				145	175	rrbs-1
146	109	mrpl-38				147	174	ddx-27
148	108	mrpl-20				147	174	W07E6.2
149	107	K04C2.2				147	174	eif-6
149	107	pyk-1				147	174	T26G10.1
149	107	ZC434.4				147	174	cct-7
149	107	prmt-1				147	174	rps-10
153	105	R74.7				147	174	exo-1
153	105	T26E3.7				154	173	fzy-1
155	104	R05G6.5				155	172	F13H10.6
155	104	C34C12.8				156	171	rpl-34
157	103	dli-1				156	171	hsp-70
157	103	acs-14				156	171	daf-18
157	103	Y54H5A.2				156	171	T10B5.3
157	103	alh-3				156	171	rps-26
161	102	nhr-174				161	170	toe-1
161	102	T07A9.14				162	169	Y22D7AL.10
161	102	acs-19				162	169	F23B12.7
161	102	mac-1				162	169	F49C12.9
161	102	ech-8				162	169	rps-21
161	102	cct-1				166	168	T28D6.6
161	102	rpl-34				167	167	C34C12.8
168	101	Y22D7AL.10				167	167	eef-1B.1
168	101	elpc-1				167	167	adss-1
168	101	crp-1				167	167	F13D11.4
171	100	pyk-2				171	166	mdt-18
171	100	hsp-75				171	166	isp-1
173	99	F10G8.9				173	165	iff-2
174	98	Y17G7B.12				173	165	cdk-1
174	98	gdh-1				175	164	tdp-1
176	97	dlat-1				175	164	rnr-1
176	97	cdk-1				175	164	T05A8.5
176	97	T14B4.1				175	164	Y75B8A.7
176	97	C16A3.4				179	163	ears-2
176	97	atic-1				179	163	F49D11.10
176	97	Y52B11A.3				179	163	rpl-43
176	97	tag-164				182	162	snr-1
176	97	T05H4.10				182	162	ZK686.1
176	97	F32H2.6				182	162	C16C10.2
185	96	rho-1				182	162	Y54H5A.1
185	96	T28D6.6				186	161	pezo-1
187	95	F58G1.8				186	161	aco-2
187	95	F33A8.4				188	160	cct-1
187	95	mtss-1				188	160	rpl-22
187	95	K10C3.5				190	159	hel-1
187	95	hel-1				190	159	pyk-2
187	95	Y104H12D.2				190	159	cyb-1
187	95	dars-2				190	159	mcm-7
187	95	ZK1127.4				190	159	T02H6.1
187	95	cyb-2.1				195	158	C27F2.4
187	95	ech-1.1				196	157	air-2
197	94	clec-89				196	157	eif-3.I
197	94	mrps-21				196	157	F23H11.2
197	94	F58G11.3				196	157	F55F8.2
197	94	pus-1				196	157	cct-2
197	94	rpoa-12				201	156	C16A3.6
197	94	T22D1.3				201	156	zen-4
197	94	ZK112.6				201	156	let-92
197	94	elpc-3				201	156	rpn-8
197	94	R07H5.8				205	155	sod-3
206	93	trd-1				206	154	ZK512.2
206	93	F36A2.2				206	154	dyf-5
206	93	cyb-2.2				206	154	rbm-34
206	93	Y75B8A.14				206	154	kars-1
206	93	F21D5.7				206	154	puf-12
211	92	acs-7				211	153	F44G4.1
212	91	maoc-1				211	153	W02B12.10
212	91	rha-1				213	152	hsp-1
212	91	dis-3				213	152	ddx-52
212	91	eif-3.B				213	152	mes-2
216	90	ned-8				213	152	riok-2
216	90	ech-7				213	152	glrx-5
216	90	hsp-60				213	152	spt-16
216	90	ech-9				219	151	mars-1
216	90	acds-10				219	151	eif-3.F
221	89	acox-3				219	151	prdh-1
221	89	W09C3.4				219	151	rpl-36.A
221	89	dhs-28				223	150	ZK909.3
221	89	ech-6				223	150	pno-1
225	88	acox-1.1				225	149	dhs-6
225	88	rpn-11				225	149	F18C12.3
225	88	ech-1.2				227	148	R74.7
225	88	Y52B11A.10				227	148	Y104H12D.2
229	87	let-355				227	148	plk-1
229	87	lin-53				227	148	gsr-1
231	86	F42A8.1				227	148	gcc-1
231	86	cct-5				227	148	sdhb-1
231	86	lars-1				233	147	Y75B8A.14
231	86	dap-3				233	147	JC8.2
231	86	B0272.4				233	147	Y66H1A.4
231	86	let-504				233	147	F33A8.4
237	84	ZK1236.1				237	146	eif-3.G
237	84	srw-119				237	146	teg-4
239	83	H24K24.3				239	145	lpd-6
239	83	rpb-9				239	145	gei-1
239	83	sdhb-1				241	144	cct-4
242	82	agxt-1				241	144	hrp-1
242	82	cyn-5				241	144	pas-4
242	82	abcf-2				244	143	atp-5
242	82	acox-1.2				244	143	drsh-1
242	82	T02G5.7				244	143	Y73F8A.27
242	82	srt-5				244	143	ctf-4
248	81	hrp-1				244	143	rpn-10
248	81	ddx-35				244	143	F53F4.10
250	80	zen-4				250	142	ced-10
250	80	F56B3.4				250	142	F53E10.6
250	80	hsp-110				250	142	F28B3.10
250	80	cyb-1				250	142	cdc-6
254	79	F11F1.1				250	142	inx-7
254	79	mcm-7				255	141	atg-7
254	79	swsn-6				255	141	rpt-2
254	79	dohh-1				255	141	pas-2
254	79	tars-1				255	141	par-4
254	79	riok-1				255	141	mev-1
260	78	npp-20				260	140	rsp-8
260	78	fbxb-93				260	140	nsun-4
260	78	pssy-1				260	140	sftb-2
260	78	cmd-1				263	139	ZK858.7
260	78	F41E6.5				263	139	C05C9.3
260	78	rbx-1				263	139	let-754
260	78	mrpl-34				263	139	nduf-7
260	78	let-611				263	139	cmd-1
260	78	acdh-7				268	138	efsc-1
260	78	sdha-1				268	138	cul-3
270	77	oatr-1				268	138	rpt-1
270	77	dbt-1				268	138	bmk-1
270	77	ifo-1				272	137	alh-4
270	77	dnj-29				272	137	cdk-2
270	77	dnj-27				272	137	haf-2
270	77	C05C10.3				272	137	rrp-8
270	77	cct-4				276	136	C33A12.1
270	77	ppat-1				276	136	rnp-2
270	77	hacd-1				276	136	Y53G8AL.2
279	76	Y82E9BR.20				276	136	prmt-1
279	76	gcn-1				280	135	rnh-2
279	76	rab-1				280	135	mcm-3
282	75	nhr-234				282	134	vig-1
282	75	Y53G8AL.2				282	134	M04F3.2
284	74	K07H8.10				282	134	Y32H12A.7
284	74	ahr-1				282	134	nuo-1
284	74	inf-1				286	133	rnp-3
284	74	swsn-4				286	133	ZC434.4
284	74	atn-1				286	133	H20J04.4
289	73	acs-1				286	133	alh-6
289	73	pyr-1				290	132	dars-2
289	73	daf-36				290	132	W02A11.1
289	73	acdh-1				290	132	mcm-2
289	73	F49C12.9				293	131	rpn-1
289	73	sdha-2				293	131	alh-12
289	73	acs-11				293	131	emo-1
289	73	C39B5.6				293	131	mbf-1
289	73	C15C6.3				293	131	elpc-1
298	72	vig-1				298	130	rpn-5
298	72	act-2				298	130	cox-4
298	72	R12B2.6				298	130	lev-1
298	72	T04A8.7				298	130	pas-5
298	72	acox-1.6				298	130	ddx-35
298	72	ubc-9				298	130	rla-1
304	71	ech-3				298	130	hsp-75
304	71	tbx-8				298	130	snr-2
304	71	nhr-149				298	130	R02D3.4
304	71	snb-1				307	129	hcp-3
304	71	lars-2				307	129	gpb-1
309	70	cah-6				307	129	sng-1
309	70	F07C4.10				307	129	hsp-4
309	70	F38A1.8				307	129	Y41C4A.9
309	70	gspd-1				307	129	nra-3
313	69	cah-1				307	129	fars-1
313	69	cah-3				314	128	Y75B8A.8
313	69	acdh-2				314	128	rsr-1
313	69	nduf-7				314	128	gcn-1
313	69	ttc-4				317	127	F38A1.8
313	69	R151.2				317	127	gpb-2
313	69	srab-20				317	127	alh-7
313	69	gas-1				317	127	mdf-2
313	69	bcs-1				317	127	lin-66
322	68	eef-1A.2				317	127	eef-1B.2
322	68	W07E11.1				317	127	hmp-2
322	68	pdxk-1				317	127	ccb-2
322	68	srw-22				317	127	rpl-37
326	67	F57C2.5				326	126	F02A9.10-2
326	67	F57B10.5				326	126	mrps-18.C
326	67	mthf-1				326	126	lig-1
326	67	crt-1				326	126	xpb-1
326	67	nola-3				326	126	hsp-60
326	67	lsy-22				326	126	sdha-2
332	66	men-1				326	126	Y71F9AL.1
332	66	F58D12.3				333	125	pcaf-1
332	66	evl-14				334	124	F57B9.3
332	66	cul-3				334	124	mtss-1
332	66	act-3				334	124	hach-1
337	65	cutl-20				334	124	cyc-1
337	65	rnh-2				338	123	R07H5.8
337	65	T19B4.3				338	123	evl-14
340	64	bckd-1B				338	123	T13H5.4
340	64	egl-45				338	123	mask-1
340	64	gta-1				338	123	pbs-7
340	64	F25H8.2				338	123	T23G11.4
340	64	F54F2.6				338	123	repo-1
340	64	Y51H7C.7				345	122	dut-1
340	64	tlf-1				345	122	cyn-5
340	64	act-1				345	122	alh-11
340	64	ran-1				345	122	Y71F9AL.12
340	64	pgl-3				345	122	aco-1
340	64	tatn-1				350	121	gtf-2F1
351	63	dnj-10				350	121	acs-19
351	63	F25D1.5				350	121	him-6
353	62	acs-12				350	121	trxr-2
353	62	exos-2				350	121	eef-1A.2
353	62	mrpl-23				350	121	unc-24
353	62	Y43F4B.5				350	121	sem-5
353	62	cdk-4				350	121	taf-5
353	62	F25B5.6				350	121	skp-1
353	62	F52B5.3				359	120	hsr-9
360	61	mecr-1				359	120	M03F8.3
360	61	mks-1				359	120	eif-2beta
360	61	rpn-10				359	120	cox-5A
360	61	str-151				359	120	lars-1
360	61	suca-1				364	119	C16A3.4
360	61	rpt-6				364	119	C01F1.4
360	61	F52C9.3				364	119	pab-1
360	61	cdc-6				364	119	pas-1
360	61	Y38F2AR.9				364	119	pdxk-1
360	61	daf-18				364	119	Y38F2AR.9
360	61	dhrs-4				364	119	cif-1
360	61	F25H8.1				364	119	ahr-1
360	61	rpn-2				364	119	B0024.11
360	61	apl-1				373	118	sir-2.1
374	60	F54F2.7				373	118	grh-1
374	60	C44H9.5				373	118	map-1
374	60	npp-9				373	118	F11C1.4
374	60	idh-2				373	118	uaf-1
374	60	bar-1				373	118	dis-3
374	60	par-2				373	118	dap-3
374	60	cdc-48.2				373	118	sap-49
374	60	B0334.3				373	118	prmt-9
374	60	his-70				373	118	phb-2
374	60	pacs-1				373	118	taf-3
384	59	F47G9.1				384	117	Y40B1A.2
384	59	stc-1				384	117	F48E8.3
384	59	daf-2				384	117	rbm-22
384	59	srh-243				384	117	tlf-1
384	59	cox-5A				384	117	ddb-1
384	59	F10D7.2				384	117	crn-7
384	59	hsr-9				384	117	snb-2
384	59	B0310.2				391	116	act-4
392	58	mppb-1				391	116	wdr-4
392	58	pab-1				391	116	T22D1.3
392	58	Y44F5A.1				391	116	let-355
392	58	gro-1				391	116	pas-3
392	58	F57B9.3				391	116	trm-2A
392	58	glct-2				391	116	Y54H5A.2
392	58	mrpl-49				391	116	tars-1
392	58	rpt-2				391	116	F56B3.4
392	58	emo-1				391	116	par-2
392	58	arx-2				391	116	lsm-7
392	58	ctl-2				402	115	mre-11
392	58	gcy-15				402	115	egl-45
392	58	ftt-2				402	115	acs-10
405	57	cox-18				402	115	emb-5
405	57	eas-1				402	115	rpn-7
405	57	Y48A6B.9				402	115	rab-7
405	57	clec-79				408	114	tut-1
405	57	R08D7.7				408	114	hsp-110
405	57	uba-5				408	114	gpa-3
405	57	jmjd-3.1				408	114	hphd-1
405	57	fars-2				408	114	ZK512.11
405	57	W04G3.5				408	114	Y71G12B.10
405	57	npp-8				408	114	mac-1
415	56	tut-2				408	114	dlat-2
415	56	par-5				408	114	rsp-3
415	56	mre-11				417	113	exos-9
415	56	cal-2				417	113	T14B4.1
415	56	sir-2.1				417	113	nuo-5
415	56	alg-4				417	113	T21C9.11
415	56	gop-3				417	113	ndc-80
422	55	rpt-1				417	113	thoc-2
422	55	C17G10.1				417	113	pfs-2
422	55	deb-1				417	113	eif-3.E
422	55	eral-1				417	113	Y57G11C.22
422	55	sel-9				417	113	lgc-38
422	55	vha-3				417	113	csn-2
428	54	T19D12.1				417	113	cgh-1
428	54	clec-255				417	113	T22H9.1
428	54	metr-1				417	113	cdc-48.2
428	54	lonp-2				417	113	ubc-13
428	54	T12C9.7				417	113	pola-1
428	54	him-10				433	112	F56F11.4
428	54	hsd-2				433	112	R02E12.4
428	54	Y71F9B.9				433	112	abcf-2
428	54	pqn-59				433	112	rba-1
428	54	dut-1				433	112	F09F7.5
428	54	srw-84				433	112	T02H6.11
428	54	Y47G6A.9				433	112	hars-1
428	54	rbr-2				433	112	dbt-1
441	53	fbp-1				441	111	pbs-3
441	53	dhs-23				441	111	Y54F10AM.5
441	53	dhs-18				441	111	smgl-2
441	53	pas-1				441	111	Y71H2B.8
441	53	hpd-1				441	111	skn-1
441	53	spg-7				441	111	hum-7
441	53	rab-3				441	111	top-3
448	52	pat-3				448	110	ima-2
448	52	cpn-4				448	110	uba-1
448	52	ger-1				448	110	dna-2
448	52	F26H9.5				448	110	mog-4
448	52	mrps-22				448	110	pyr-1
448	52	sti-1				448	110	cutl-20
454	51	C33G3.4				448	110	mdh-2
454	51	age-1				448	110	Y17G9B.5
454	51	tric-1B.1				456	109	F40F8.1
454	51	his-40				456	109	tald-1
454	51	imb-3				456	109	Y48A6C.4
454	51	arf-1.2				456	109	D2005.3
454	51	yars-1				456	109	trr-1
454	51	smu-2				456	109	glh-1
454	51	E02H1.6				456	109	Y51H4A.15
454	51	let-630				456	109	bud-31
464	50	arl-1				464	108	fzr-1
464	50	sodh-2				464	108	pus-1
464	50	Y42H9AR.1				464	108	prp-17
464	50	sap-49				464	108	igcm-2
464	50	sre-22				464	108	T23F2.2
464	50	ipgm-1				464	108	rnp-7
464	50	rfc-3				464	108	exos-7
464	50	iars-1				464	108	syf-1
464	50	C36E8.1				464	108	B0041.8
464	50	pab-2				464	108	pbs-4
						464	108	prp-21
						464	108	nduf-2.2
						464	108	nft-1
						477	107	cnx-1
						477	107	K08E7.6
						477	107	arl-1
						477	107	xbp-1
						477	107	wrn-1
						477	107	Y73C8B.2
						477	107	elpc-3
						484	106	F10C2.4
						484	106	K04C2.2
						484	106	ech-4
						484	106	dyb-1
						484	106	pole-1
						484	106	ddx-23
						484	106	Y51H7C.7
						484	106	daf-2
						492	105	alh-3
						492	105	ZK1127.4
						492	105	F10D7.2
						492	105	nduf-6
						492	105	ldh-1
						492	105	cwc-15
						492	105	pccb-1
						492	105	T23G7.3
						492	105	rfc-4
						492	105	pab-2
						492	105	rars-1
						503	104	ife-3
						503	104	kat-1
						503	104	F08B4.7
						503	104	trm-1
						503	104	cul-2
						503	104	K07C5.6
						503	104	pdr-1
						503	104	hif-1
						503	104	F38B2.4
						503	104	gei-8
						513	103	rbm-3.2
						513	103	rfc-3
						513	103	ctr-9
						513	103	sec-22
						513	103	H05C05.1
						513	103	ztf-4
						513	103	C35E7.11
						513	103	smc-5
						513	103	cox-7C
						513	103	npp-15
						513	103	Y54E5B.2
						513	103	his-46
						513	103	ZK938.3
						526	102	C16A3.5
						526	102	atn-1
						526	102	sars-1
						526	102	C39B5.6
						526	102	T19B4.3
						526	102	nuo-4
						526	102	F57C9.6
						526	102	gro-1
						534	101	C03B1.6
						534	101	air-1
						534	101	sur-5
						534	101	T05H4.10
						534	101	bcs-1
						534	101	mrg-1
						534	101	rmd-2
						534	101	atgp-2
						534	101	gsk-3
						534	101	F21D5.1
						534	101	D1007.10
						534	101	let-60
						534	101	pes-7
						534	101	rfl-1
						534	101	taf-9
						549	100	npr-18
						549	100	thk-1
						549	100	ZC132.3
						549	100	nduo-4
						549	100	rpn-9
						549	100	lin-35
						549	100	lars-2
						549	100	vars-1
						549	100	F08F8.7
						549	100	ttb-1
						549	100	exos-2
						549	100	skr-1
						561	99	eif-3.K
						561	99	Y73F8A.24
						561	99	exp-2
						561	99	rsp-5
						561	99	idh-2
						561	99	F58F6.6
						561	99	dsh-2
						561	99	mei-1
						561	99	lgg-1
						561	99	mdh-1
						561	99	Y52B11A.10
						572	98	C29F7.3
						572	98	R05F9.6
						572	98	ubxn-1
						572	98	his-10
						572	98	nuo-3
						572	98	pxn-1
						572	98	ech-8
						572	98	R10E11.5
						572	98	his-64
						572	98	mag-1
						572	98	mppb-1
						572	98	eif-3.H
						572	98	F09E5.7
						585	97	his-28
						585	97	pat-3
						585	97	rgr-1
						585	97	cin-4
						585	97	spt-4
						585	97	egg-3
						585	97	aap-1
						585	97	F13E6.2
						585	97	F27D4.4
						585	97	nhr-184
						585	97	F36A2.2
						585	97	rbr-2
						597	96	his-56
						597	96	his-5
						597	96	chs-1
						597	96	trd-1
						597	96	tyms-1
						597	96	acs-9
						597	96	phf-5
						597	96	R04F11.2
						597	96	rab-3
						597	96	vha-4
						607	95	mus-81
						607	95	bub-1
						607	95	mdt-15
						607	95	ZK512.4
						607	95	his-18
						607	95	ykt-6
						607	95	C32E8.6
						607	95	apl-1
						607	95	gtf-2H1
						607	95	atg-5
						607	95	bam-2
						607	95	uba-5
						607	95	rsr-2
						607	95	T25B9.9
						607	95	vps-34
						607	95	C37C3.2
						607	95	mpk-1
						624	94	isy-1
						624	94	nmrk-1
						624	94	wwp-1
						624	94	cox-6B
						624	94	Y54G11A.9
						624	94	ahcy-1
						624	94	plk-2
						624	94	D2030.3
						632	93	acdh-13
						632	93	Y43F4B.5
						632	93	unc-10
						632	93	rpn-3
						632	93	pbs-2
						632	93	syf-2
						632	93	his-14
						632	93	gtf-2H3
						632	93	vha-1
						632	93	plk-3
						632	93	Y63D3A.7
						632	93	taf-12
						632	93	F02E9.10
						632	93	let-858
						646	92	fkb-2
						646	92	suf-1
						646	92	acaa-2
						646	92	his-50
						646	92	cdk-7
						646	92	his-26
						646	92	let-99
						646	92	msh-6
						654	91	let-70
						654	91	acdh-10
						654	91	hgrs-1
						654	91	mdt-17
						654	91	C32E8.9
						654	91	F41G3.6
						654	91	F19F10.9
						654	91	acs-16
						654	91	pas-7
						654	91	npp-2
						654	91	shk-1
						665	90	ssup-72
						665	90	Y76B12C.6
						665	90	tceb-3
						665	90	dbl-1
						665	90	mnat-1
						665	90	eif-2Bgamma
						665	90	acdh-9
						665	90	pbs-5
						665	90	rnp-5
						665	90	klp-19
						665	90	rde-12
						665	90	bckd-1B
						677	89	pfd-5
						677	89	arx-2
						677	89	cal-2
						677	89	taf-1
						677	89	cyn-11
						677	89	rtel-1
						677	89	rnr-2
						677	89	F45H10.2
						677	89	sqv-4
						677	89	Y55F3BL.4
						687	88	smg-1
						687	88	cdc-25.1
						687	88	trp-4
						687	88	Y47D3A.21
						687	88	wdr-5.3
						687	88	srpa-68
						687	88	rsp-7
						687	88	F25G6.8
						687	88	F27D4.1
						687	88	tim-1
						687	88	pak-2
						687	88	pld-1
						687	88	fbp-1
						687	88	lsm-4
						701	87	myo-3
						701	87	mig-5
						701	87	pqn-27
						701	87	cyn-6
						701	87	usp-14
						701	87	K07H8.10
						701	87	pars-1
						701	87	ZK418.5
						701	87	bus-8
						701	87	aspm-1
						701	87	ivd-1
						701	87	coq-3
						701	87	xrn-2
						701	87	asb-2
						701	87	prp-4
						716	86	itsn-1
						716	86	csn-4
						716	86	dars-1
						716	86	agxt-1
						716	86	F25B5.6
						716	86	unc-85
						716	86	ipgm-1
						716	86	acdh-6
						716	86	cye-1
						716	86	lsm-6
						716	86	asfl-1
						716	86	npp-9
						716	86	emb-4
						716	86	cdl-1
						730	85	acdh-3
						730	85	ced-3
						730	85	ric-4
						730	85	kqt-3
						730	85	asb-1
						730	85	prpf-4
						730	85	ucr-2.2
						730	85	cyn-7
						730	85	oma-1
						730	85	dsh-1
						730	85	unc-25
						741	84	ggr-1
						741	84	acox-1.5
						741	84	pqn-85
						741	84	syx-5
						741	84	smg-4
						741	84	atp-4
						741	84	T28F2.2
						741	84	fars-2
						741	84	fkb-8
						741	84	klp-15
						741	84	R08D7.5
						741	84	2001-09-01
						741	84	F47G9.1
						754	83	T02G5.7
						754	83	ZK112.5
						754	83	oma-2
						754	83	mom-2
						754	83	cku-80
						754	83	ptr-21
						754	83	kin-3
						754	83	nduo-3
						754	83	Y66D12A.9
						754	83	bub-3
						754	83	F54F2.6
						754	83	exos-4.2
						754	83	hint-3
						754	83	ucr-2.3
						754	83	Y62E10A.6
						754	83	F37F2.2
						770	82	cpsf-1
						770	82	kvs-1
						770	82	C13A10.2
						770	82	E01G6.2
						770	82	lpd-5
						770	82	H24K24.3
						770	82	yars-2
						777	81	ftt-2
						777	81	ife-2
						777	81	imb-3
						777	81	cah-4
						777	81	fipp-1
						777	81	uev-1
						777	81	nxf-1
						777	81	fasn-1
						777	81	him-18
						777	81	agmo-1
						777	81	rpa-2
						777	81	let-611
						777	81	mppa-1
						777	81	ZK353.2
						777	81	pig-1
						777	81	F37C12.1
						777	81	snt-4
						777	81	snrp-40.2
						777	81	cct-8
						777	81	rod-1
						777	81	Y105E8A.20
						798	80	pelo-1
						798	80	daz-1
						798	80	rbx-2
						798	80	cpsf-2
						798	80	fcd-2
						798	80	cox-18
						798	80	vang-1
						798	80	lsm-8
						798	80	sti-1
						798	80	mdt-21
						798	80	cku-70
						798	80	akt-2
						798	80	cyn-10
						811	79	npp-10
						811	79	spat-1
						811	79	npp-5
						811	79	C09F5.3
						811	79	lin-37
						811	79	shw-3
						811	79	F09E5.3
						811	79	vps-29
						811	79	chk-1
						811	79	cah-5
						811	79	eas-1
						822	78	R11H6.5
						822	78	rab-11.1
						822	78	gtf-2E1
						822	78	cah-3
						822	78	exos-8
						822	78	taf-6.1
						822	78	F42G8.10
						822	78	cope-1
						822	78	riok-3
						822	78	puf-3
						822	78	hmg-3
						822	78	capg-2
						822	78	umps-1
						822	78	cal-4
						822	78	asg-2
						837	77	csn-1
						837	77	leo-1
						837	77	gtf-2E2
						837	77	lrr-1
						837	77	cah-2
						837	77	Y54E2A.4
						837	77	sly-1
						837	77	W07E11.1
						837	77	akt-1
						837	77	gpdh-1
						837	77	dpy-30
						837	77	dtmk-1
						837	77	xpf-1
						837	77	meg-3
						837	77	Y56A3A.28
						837	77	R08E3.3
						837	77	W03F8.3
						854	76	acdh-11
						854	76	dcap-2
						854	76	iars-1
						854	76	klc-1
						854	76	pqn-42
						854	76	mfap-1
						854	76	ncx-3
						854	76	cah-1
						854	76	pis-1
						854	76	spn-4
						854	76	copa-1
						854	76	gars-1
						854	76	drh-3
						854	76	pat-2
						854	76	sel-9
						854	76	fust-1
						854	76	nuo-6
						854	76	pars-2
						854	76	osm-5
						854	76	gpc-2
						854	76	cdc-48.3
						854	76	glb-3
						854	76	sbds-1
						854	76	H42K12.3
						878	75	arp-1
						878	75	unc-73
						878	75	C33F10.14
						878	75	pqn-51
						878	75	T14G10.5
						878	75	kin-1
						878	75	mus-101
						878	75	mlh-1
						878	75	T19D12.1
						878	75	mex-5
						878	75	phb-1
						878	75	F35G12.12
						878	75	sdhd-1
						878	75	glr-1
						878	75	mig-32
						878	75	npp-3
						878	75	ZK809.3
						878	75	K11H12.9
						878	75	daf-8
						878	75	tomm-7
						878	75	unc-44
						878	75	eif-3.L
						900	74	mlc-4
						900	74	polh-1
						900	74	Y53F4B.9
						900	74	gob-1
						900	74	B0563.6
						900	74	T09B4.8
						900	74	copd-1
						900	74	imb-2
						900	74	fcho-1
						900	74	icp-1
						900	74	dyf-6
						900	74	gcy-15
						900	74	mrp-6
						900	74	mdt-6
						900	74	cyn-1
						915	73	W04G3.5
						915	73	klp-7
						915	73	rab-6.1
						915	73	disl-2
						915	73	lsm-5
						915	73	csn-3
						915	73	cyn-13
						915	73	xpg-1
						915	73	pbs-6
						915	73	R12E2.11
						915	73	C32C4.1
						915	73	mat-1
						915	73	F22E5.12
						915	73	cpsf-3
						915	73	him-1
						915	73	mex-6
						915	73	snt-1
						915	73	T26C12.1
						915	73	vps-35
						934	72	hprt-1
						934	72	B0303.14
						934	72	C01G8.1
						934	72	Y73B6BL.29
						934	72	stc-1
						934	72	C31C9.2
						934	72	hrp-2
						934	72	R08D7.1
						934	72	ect-2
						934	72	rheb-1
						934	72	C24D10.4
						934	72	madd-3
						934	72	Y54E2A.8
						934	72	sars-2
						934	72	rbmx-2
						934	72	unc-119
						934	72	Y73E7A.1
						934	72	glh-2
						952	71	drr-2
						952	71	F57B10.8
						952	71	atm-1
						952	71	dlc-1
						952	71	dnj-10
						952	71	F32E10.5
						952	71	taf-8
						952	71	C47B2.2
						952	71	set-25
						952	71	klp-13
						952	71	rbm-5
						952	71	vps-39
						952	71	gta-1
						965	70	unc-11
						965	70	T23B5.4
						965	70	mecr-1
						965	70	mdt-8
						965	70	tcer-1
						965	70	dnj-13
						965	70	C16C10.4
						965	70	K03A1.4
						965	70	taf-2
						965	70	tomm-22
						965	70	puf-11
						976	69	Y53F4B.21
						976	69	mat-3
						976	69	C01G10.7
						976	69	gsy-1
						976	69	E01A2.2
						976	69	ufd-3
						976	69	kin-2
						976	69	unc-26
						976	69	ani-1
						976	69	cey-1
						976	69	wrm-1
						976	69	arf-6
						976	69	lin-17
						976	69	taf-13
						976	69	C18E9.4
						991	68	npp-19
						991	68	pptr-1
						991	68	eif-3.J
						991	68	B0563.7
						991	68	let-418
						991	68	gcc-2
						991	68	smg-6
						991	68	chs-2
						991	68	syx-6
						1000	67	let-502
						1000	67	aars-2
						1000	67	copb-2
						1000	67	C03H5.5
						1000	67	rbm-3.1
						1000	67	vha-13
						1000	67	Y106G6E.4
						1000	67	ife-1
						1000	67	tag-260
						1000	67	mdt-4
						1000	67	rab-33
						1000	67	Y41D4A.6
						1000	67	mrp-3
						1000	67	T05G5.5
						1000	67	K02D7.1
						1000	67	mdt-10
						1000	67	hda-1
						1000	67	rle-1
						1000	67	snx-1
						1000	67	C04H5.1
						1000	67	aos-1
						1000	67	ttc-37
						1022	66	ant-1.1
						1022	66	spr-2
						1022	66	ima-1
						1022	66	puf-5
						1022	66	mrp-7
						1022	66	gad-1
						1022	66	ctbp-1
						1022	66	C32F10.8
						1022	66	dlg-1
						1022	66	nlt-1
						1022	66	rab-6.2
						1022	66	F58B3.6
						1022	66	glb-32
						1022	66	hda-2
						1022	66	fdps-1
						1022	66	aps-2
						1022	66	rei-2
						1022	66	tag-335
						1022	66	F23C8.5
						1041	65	pif-1
						1041	65	sec-23
						1041	65	mdt-19
						1041	65	C34C6.4
						1041	65	nth-1
						1041	65	sre-22
						1041	65	C05C10.3
						1041	65	smc-6
						1041	65	ash-2
						1041	65	dpy-28
						1041	65	eri-3
						1041	65	B0336.13
						1041	65	ran-2
						1041	65	eral-1
						1041	65	unc-13
						1041	65	goa-1
						1041	65	M01E11.2
						1041	65	tomm-20
						1041	65	T24H7.2
						1060	64	gar-2
						1060	64	pix-1
						1060	64	pak-1
						1060	64	copz-1
						1060	64	uso-1
						1060	64	F25H8.2
						1060	64	F22G12.4
						1060	64	mdt-20
						1060	64	F25G6.9
						1060	64	F12F6.7
						1060	64	bcas-2
						1060	64	rad-50
						1060	64	cic-1
						1060	64	unc-57
						1060	64	mes-4
						1060	64	acs-12
						1060	64	gale-1
						1060	64	unc-64
						1078	63	spd-2
						1078	63	dcap-1
						1078	63	C24D10.6
						1078	63	algn-2
						1078	63	bec-1
						1078	63	mtq-2
						1078	63	tin-44
						1078	63	acs-13
						1078	63	erd-2
						1078	63	math-33
						1078	63	lonp-1
						1078	63	ttx-7
						1078	63	npp-6
						1078	63	fzo-1
						1078	63	gbas-1
						1078	63	cki-1
						1094	62	npp-1
						1094	62	C36E8.1
						1094	62	aak-2
						1094	62	apc-11
						1094	62	lgg-3
						1094	62	cyn-4
						1094	62	par-6
						1094	62	cyd-1
						1094	62	abcf-1
						1094	62	mdt-11
						1094	62	cav-1
						1094	62	pptr-2
						1094	62	hpd-1
						1094	62	ser-5
						1094	62	lsm-1
						1094	62	gei-17
						1094	62	aars-1
						1094	62	C44H4.6
						1094	62	ogdh-2
						1094	62	jnk-1
						1094	62	ubh-4
						1094	62	dhod-1
						1116	61	clsp-1
						1116	61	cogc-6
						1116	61	T28F3.5
						1116	61	rfc-2
						1116	61	egg-1
						1116	61	vps-53
						1116	61	ced-4
						1116	61	egg-5
						1116	61	plpp-1.1
						1116	61	mec-15
						1116	61	H35B03.2
						1116	61	DH11.5
						1116	61	daf-14
						1116	61	tut-2
						1116	61	ZC239.5
						1116	61	Y57E12AL.6
						1116	61	C02B10.4
						1116	61	dpy-22
						1134	60	kap-1
						1134	60	ncx-5
						1134	60	pop-1
						1134	60	E02H1.6
						1134	60	letm-1
						1134	60	srgp-1
						1134	60	ZC123.4
						1134	60	unc-70
						1134	60	elp-1
						1134	60	cri-3
						1134	60	T22D1.5
						1134	60	czw-1
						1134	60	che-3
						1134	60	nbet-1
						1134	60	gcsh-2
						1134	60	apn-1
						1134	60	ran-4
						1134	60	coq-2
						1152	59	rev-1
						1152	59	C03H5.6
						1152	59	dss-1
						1152	59	fem-1
						1152	59	rsp-1
						1152	59	arp-11
						1152	59	egl-19
						1152	59	C05C10.5
						1152	59	C14F11.6
						1152	59	tatn-1
						1152	59	fkb-6
						1152	59	ppgn-1
						1152	59	T11G6.5
						1152	59	F08G12.1
						1152	59	cpg-1
						1152	59	K10G6.4
						1152	59	rnp-6
						1152	59	pfn-3
						1152	59	lsd-1
						1152	59	npp-7
						1152	59	lin-1
						1152	59	hlh-8
						1152	59	unc-51
						1152	59	B0250.5
						1152	59	ZK829.7
						1152	59	arl-3
						1178	58	taf-6.2
						1178	58	cpn-3
						1178	58	gfat-1
						1178	58	wdr-5.2
						1178	58	nars-1
						1178	58	cup-2
						1178	58	uba-2
						1178	58	acs-17
						1178	58	slx-1
						1178	58	qdpr-1
						1178	58	max-2
						1178	58	F40F8.11
						1178	58	nsf-1
						1178	58	kgb-1
						1178	58	rict-1
						1178	58	R06C1.4
						1178	58	snfc-5
						1178	58	slc-25A42
						1178	58	B0228.7
						1178	58	glh-4
						1178	58	T14G8.3
						1178	58	sig-7
						1178	58	slrp-1
						1178	58	mec-14
						1178	58	cdk-5
						1178	58	syx-17
						1204	57	F39B2.3
						1204	57	klp-16
						1204	57	hcf-1
						1204	57	npp-16
						1204	57	C18D11.3
						1204	57	gln-3
						1204	57	ain-1
						1204	57	rpn-13
						1204	57	C37C3.9
						1204	57	B0495.8
						1204	57	kin-32
						1204	57	C05C8.1
						1204	57	Y62E10A.13
						1204	57	plpp-1.3
						1204	57	ift-81
						1204	57	R11F4.1
						1204	57	dyrb-1
						1204	57	car-1
						1204	57	ify-1
						1204	57	syx-7
						1224	56	dlc-2
						1224	56	pha-4
						1224	56	sul-3
						1224	56	ehs-1
						1224	56	snt-2
						1224	56	shn-1
						1224	56	btf-1
						1224	56	xpc-1
						1224	56	R186.3
						1224	56	ced-9
						1224	56	ctf-18
						1224	56	Y69E1A.5
						1224	56	pap-1
						1224	56	msra-1
						1224	56	gyg-2
						1224	56	lmp-1
						1224	56	ceh-6
						1224	56	his-6
						1224	56	rab-10
						1224	56	mig-10
						1224	56	daf-4
						1224	56	Y54E10A.11
						1224	56	algn-1
						1224	56	Y47G6A.22
						1224	56	tbb-1
						1224	56	unc-68
						1250	55	ccdc-47
						1250	55	tax-6
						1250	55	wee-1.3
						1250	55	F14H12.3
						1250	55	unc-47
						1250	55	rde-4
						1250	55	sbp-1
						1250	55	che-13
						1250	55	rab-8
						1250	55	dnj-14
						1250	55	bath-41
						1250	55	ift-139
						1250	55	gln-1
						1250	55	gld-3
						1250	55	sart-3
						1250	55	R05D3.8
						1250	55	dig-1
						1250	55	C10E2.2
						1250	55	ZK973.1
						1250	55	tsg-101
						1250	55	F29B9.8
						1250	55	odr-3
						1250	55	mlc-1
						1250	55	egl-8
						1250	55	F20A1.6
						1250	55	srpa-72
						1250	55	alh-8
						1250	55	bbs-1
						1250	55	flh-1
						1250	55	Y48C3A.14
						1250	55	Y116A8C.13
						1250	55	cogc-2
						1250	55	C53A5.6
						1250	55	npp-12
						1284	54	sptl-1
						1284	54	F46C5.9
						1284	54	F52B11.2
						1284	54	dad-1
						1284	54	bckd-1A
						1284	54	parp-2
						1284	54	hxk-1
						1284	54	inst-1
						1284	54	C09H10.5
						1284	54	T05C3.2
						1284	54	trpp-5
						1284	54	egl-38
						1284	54	ZK721.4
						1284	54	ada-2
						1284	54	fah-1
						1284	54	wsp-1
						1284	54	ppk-1
						1284	54	F44B9.8
						1284	54	flp-3
						1284	54	C26E6.12
						1284	54	F20D6.11
						1284	54	pxl-1
						1284	54	pqn-39
						1284	54	drp-1
						1284	54	his-68
						1284	54	osm-12
						1310	53	rmd-1
						1310	53	gpa-16
						1310	53	dop-1
						1310	53	lin-54
						1310	53	cki-2
						1310	53	ubc-3
						1310	53	xpo-3
						1310	53	spas-1
						1310	53	cyn-15
						1310	53	lin-12
						1310	53	fce-1
						1310	53	dlc-6
						1310	53	nrps-1
						1310	53	lin-59
						1310	53	sul-2
						1310	53	clpf-1
						1310	53	acs-4
						1310	53	fcp-1
						1310	53	unc-52
						1310	53	mut-14
						1310	53	puf-6
						1310	53	K11D12.9
						1310	53	2001-06-01
						1310	53	lpd-8
						1310	53	asns-2
						1335	52	gpa-5
						1335	52	C49H3.3
						1335	52	prg-1
						1335	52	ostb-1
						1335	52	flp-24
						1335	52	atx-2
						1335	52	hmp-1
						1335	52	his-17
						1335	52	trx-2
						1335	52	cor-1
						1335	52	coq-1
						1335	52	nkat-3
						1335	52	prdx-2
						1335	52	unc-116
						1335	52	cit-1.2
						1335	52	Y82E9BR.18
						1335	52	cpf-1
						1335	52	sel-10
						1335	52	C14B1.3
						1335	52	flp-18
						1335	52	pisy-1
						1335	52	cogc-8
						1335	52	smu-1
						1335	52	his-49
						1335	52	kdp-1
						1335	52	git-1
						1335	52	Y60A3A.9
						1335	52	rbm-42
						1335	52	C07H6.4
						1335	52	Y75B8A.6
						1335	52	chn-1
						1335	52	his-42
						1335	52	his-13
						1335	52	sid-1
						1335	52	C17G10.1
						1335	52	hpr-9
						1335	52	unc-41
						1335	52	his-2
						1373	51	mlt-9
						1373	51	tbb-4
						1373	51	ekl-4
						1373	51	wdfy-2
						1373	51	ptr-4
						1373	51	dnj-1
						1373	51	Y45G12B.3
						1373	51	his-25
						1373	51	puf-8
						1373	51	fos-1
						1373	51	flp-11
						1373	51	meg-1
						1373	51	itr-1
						1373	51	ZC376.6
						1373	51	abhd-5.2
						1373	51	syx-18
						1373	51	faah-1
						1373	51	ZK792.4
						1373	51	hcp-2
						1373	51	mdt-30
						1373	51	stip-1
						1373	51	csb-1
						1373	51	D2063.1
						1373	51	rbm-39
						1397	50	atg-3
						1397	50	iars-2
						1397	50	memb-1
						1397	50	Y56A3A.2
						1397	50	tiar-1
						1397	50	dnj-21
						1397	50	larp-1
						1397	50	egl-20
						1397	50	his-27
						1397	50	flp-19
						1397	50	sld-5
						1397	50	grl-16
						1397	50	klp-20
						1397	50	edc-3
						1397	50	thoc-3
						1397	50	ula-1
						1397	50	ceh-32
						1397	50	Y69A2AR.21
						1397	50	che-11
						1397	50	cpsf-4
						1397	50	rab-14
						1397	50	nars-2
						1397	50	npr-15
						1397	50	Y38F2AR.3
						1397	50	hda-6
						1397	50	sodh-1
						1397	50	his-43
						1397	50	lin-36
						1397	50	K07E3.4
						1397	50	W01A11.1
						1397	50	cup-15
						1397	50	lin-65
