## Supplementary material for "Synergistic control of axon regeneration and functional recovery by *let-7* miRNA and Insulin signalling (IIs) pathways": Table S4

### Sheet: Sheet1
Table S4 List of strains used in this study
Strain Number	Genotype	Source
GR1432	let-7(mg279)X	CGC
CT8	lin-41(ma104)I	CGC
CF1980	rrf-3(pk1426) II; daf-2(e1368) III	CGC
GR1307	daf-16(mgdf50)I	CGC
BQ1	akt-1(mg306) V.	CGC
NBR270	muIs32 [mec-7p::GFP + lin-15(+)] II	This study
NBR44	muIs32 [mec-7p::GFP + lin-15(+)] II;
	let-7(mg279)X
NBR45	lin-41(ma104) I; muIs32 [mec-7p::GFP + lin-15(+)] II
NBR486	muIs32 [mec-7p::GFP + lin-15(+)] II;
	daf-2(e1368ts) III
NBR391	muIs32 [mec-7p::GFP + lin-15(+)] II;
	akt-1(mg306)IV
NBR529	daf-16(mgdf50)I; muIs32 [mec-7p::GFP + lin-15(+)] II
NBR1028	daf-2(e1368ts) III;muIs32 [mec-7p::GFP + lin-15(+)] II; let-7(mg279) X
NBR533	daf-16(mgdf50)I; muIs32 [mec-7p::GFP + lin-15(+)] II; let-7(mg279) X
NBR889	lin-41(ma104)I; muIs32 [mec-7p::GFP + lin-15(+)] II; daf-2(e1368ts)III
NBR923	lin-41(ma104)I; muIs32 [mec-7p::GFP + lin-15(+)] II; akt-1(mg306)IV
